# LanTERN: a fluorescent sensor that specifically binds lanthanides

**DOI:** 10.1101/2023.09.26.559553

**Authors:** Ethan Jones, Yang Su, Chris Sander, Quincey A. Justman, Michael Springer, Pamela A. Silver

## Abstract

Lanthanides, a series of fifteen f-block elements, are crucial in modern technology, and their purification by conventional chemical means comes at a significant environmental cost. Synthetic biology offers promising solutions. However, the lack of biochemical tools to measure lanthanide binding is a bottleneck to progress. Here, we introduce LanTERN, a lanthanide-responsive fluorescent protein rationally engineered from the lanmodulin-binding protein, LanM. LanTERN was designed based on GCaMP, a genetically encoded calcium indicator that couples the ion binding of four EF hand motifs to increased GFP fluorescence. We engineered seven mutations across the parent construct’s four EF hand motifs to switch specificity from calcium to lanthanides. The resulting protein, LanTERN, directly converts the binding of 10 measured lanthanides to 14-fold or greater increased fluorescence. LanTERN development opens new avenues for creating improved lanthanide-binding proteins and bio-sensing systems.
