## Supplemental Information 2 for "LanTERN: a fluorescent sensor that specifically binds lanthanides": 2023-06-05.xlsx

### Sheet: Plate 1 - Sheet1
Software Version	3.10.06
Experiment File Path:	C:\Users\Public\Documents\Experiments\Experiment1.xpt
Protocol File Path:
Plate Number	Plate 1
Date	2023-06-05
Time	19:39:22
Reader Type:	Synergy H1
Reader Serial Number:	1405301
Reading Type	Reader
Procedure Details
Plate Type	96 WELL PLATE (Use plate lid)
Well Selection	Runtime
Eject plate on completion
Read	Absorbance Endpoint
	Full Plate
	Wavelengths: 562
	Read Speed: Normal, Delay: 100 msec, Measurements/Data Point: 8
Results
Actual Temperature:	25.5
		1	2	3	4	5	6	7	8	9	10	11	12
	A	1.009	0.834	0.633	0.536	0.41	0.275	0.197	0.126	0.115				562
	B	1.098	0.855	0.642	0.518	0.392	0.26	0.182	0.116	0.122				562
	C	1.062	0.816	0.601	0.48	0.372	0.269	0.193	0.117	0.128				562
	D	0.716	0.758	0.652	0.863	0.791	0.755	0.55	0.61	0.597	0.724	0.729	0.762	562
	E	0.286	0.282	0.266	0.318	0.3	0.339	0.252	0.236	0.263	0.297	0.336	0.317	562
	F													562
	G													562
	H													562
