## Supplemental Information 2 for "LanTERN: a fluorescent sensor that specifically binds lanthanides": bca.xlsx

### Sheet: BCA
Plate map		1	2	3	4	5	6	7	8	9	10	11	12
	A	standards												562
	B													562
	C													562
	D													562
	E													562
	F													562
	G													562
	H													562
		1	2	3	4	5	6	7	8	9	10	11	12
	A	1.009	0.834	0.633	0.536	0.41	0.275	0.197	0.126	0.115	0.088			562
	B	1.098	0.855	0.642	0.518	0.392	0.26	0.182	0.116	0.122	0.088			562
	C	1.062	0.816	0.601	0.48	0.372	0.269	0.193	0.117	0.128	0.086			562
	D	0.716	0.758	0.652	0.863	0.791	0.755	0.55	0.61	0.597	0.724	0.729	0.762	562
	E	0.286	0.282	0.266	0.318	0.3	0.339	0.252	0.236	0.263	0.297	0.336	0.317	562
	F													562
	G													562
	H													562
	Standard	Concentration	Avg. Absorbance	Avg Abs-Blank		Samples	Avg. Abs	Avg abs-blank	Concentration			Slope	Intercept
	A	2000	1.05633	0.934667		pEMJ_042	0.737	0.615333	1278.42	ug/ml		0.00046934	0.0153212	y=mx+b
	B	1500	0.835	0.713333		pEMJ_129	0.803	0.681333	1419.04	ug/ml				x=y-b/m
	C	1000	0.625333	0.503667		pEMJ_131	0.585667	0.464	955.978
	D	750	0.511333	0.389667		pEMJ_129	0.738333	0.616667	1281.26
	E	500	0.391333	0.269667
	F	250	0.268	0.146333
	G	125	0.190667	0.069
	H	25	0.119667	-0.002
	I	0	0.121667	0
