## Supplemental Information 2 for "LanTERN: a fluorescent sensor that specifically binds lanthanides": protein dilution calc.xlsx

### Sheet: Sheet1
Name	Starting Concentration (µg/mL)	Starting Concentration (µM)	Final Concentration (µM)	Initial Volume (µL)	80% Glycerol to add (µL)	Buffer C to add (µL)	Final Volume	MW (da)
pEMJ_042	1278.42	25.4586	10	3800	2418.56	3455.69	9674.25	50215.6
pEMJ_129	1419.04	34.5257	10	3800	3279.95	6039.84	13119.8	41100.9
pEMJ_131	955.978	23.2893	10	3800	2212.48	2837.44	8849.92	41048
pEMJ_132	1281.26	75.7244	25	3800	2877.53	4832.58	11510.1	16920
