## Supplemental Information 2 for "LanTERN: a fluorescent sensor that specifically binds lanthanides": 2023-07-18.xlsx

### Sheet: Plate 1 - Sheet1
Software Version	3.10.06
Experiment File Path:	C:\Users\Public\Documents\Experiments\07-18-2023-emj.xpt
Protocol File Path:	C:\Users\Public\Documents\Protocols\Protocol1.prt
Plate Number	Plate 1
Date	2023-07-18
Time	21:36:56
Reader Type:	Synergy H1
Reader Serial Number:	17062720
Reading Type	Reader
Procedure Details
Plate Type	96 WELL PLATE
Eject plate on completion
Read	Absorbance Endpoint
	Full Plate
	Wavelengths: 562
	Read Speed: Normal, Delay: 100 msec, Measurements/Data Point: 8
Results
Actual Temperature:	34.7
		1	2	3	4	5	6	7	8	9	10	11	12
	A	1.228	0.909	0.713	0.548	0.431	0.279	0.194	0.105	0.084	0.08	0.083	0.086	562
	B	1.093	0.878	0.647	0.509	0.396	0.257	0.174	0.101	0.085	0.078	0.082	0.085	562
	C	1.124	0.915	0.695	0.54	0.453	0.259	0.186	0.099	0.087	0.077	0.084	0.085	562
	D	0.236	0.222	0.31	0.176	0.15	0.206	0.155	0.259	0.145	0.168	0.265	0.19	562
	E	0.249	0.235	0.339	0.182	0.154	0.185	0.144	0.268	0.147	0.173	0.28	0.205	562
	F	0.266	0.235	0.319	0.183	0.144	0.199	0.156	0.259	0.143	0.163	0.267	0.197	562
	G	0.159	0.132	0.141	0.184	0.167	0.401	0.158	0.131	0.145	0.156	0.154	0.378	562
	H	0.153	0.129	0.138	0.159	0.149	0.321	0.084	0.084	0.084	0.079	0.082	0.088	562
