## Supplemental Information 2 for "LanTERN: a fluorescent sensor that specifically binds lanthanides": bca.xlsx

### Sheet: BCA
Plate map		1	2	3	4	5	6	7	8	9	10	11	12
	A	standards												562
	B													562
	C													562
	D													562
	E													562
	F													562
	G													562
	H													562
		1	2	3	4	5	6	7	8	9	10	11	12
	A	1.165	0.885	0.688	0.555	0.456	0.286	0.189	0.106	0.084				562
	B	1.188	1.049	0.767	0.58	0.446	0.277	0.187	0.105	0.085				562
	C	1.257	1.028	0.754	0.604	0.448	0.291	0.193	0.106	0.086				562
	D	0.687	0.191	0.364	0.232	0.199	0.239	0.266	0.22	0.215	0.277	0.244	0.209	562
	E	0.652	0.183	0.361	0.224	0.193	0.229	0.252	0.216	0.211	0.266	0.239	0.223	562
	F	0.665	0.19	0.364	0.221	0.164	0.204	0.24	0.207	0.195	0.262	0.238	0.217	562
	G													562
	H													562
	Standard	Concentration	Avg. Absorbance	Avg Abs-Blank		Samples	Avg. Abs	Avg abs-blank	Concentration				Slope	Intercept
	A	2000	1.20333	1.11833		EMJ_R039	0.668	0.583	957.031	ug/ml			0.000564425	0.0428283	y=mx+b
	B	1500	0.987333	0.902333		EMJ_R040	0.188	0.103	106.607	ug/ml					x=y-b/m
	C	1000	0.736333	0.651333		EMJ_R041	0.363	0.278	416.657
	D	750	0.579667	0.494667		EMJ_R042	0.225667	0.140667	173.342
	E	500	0.45	0.365		EMJ_R043	0.185333	0.100333	101.883
	F	250	0.284667	0.199667		EMJ_R044	0.224	0.139	170.389
	G	125	0.189667	0.104667		EMJ_R045	0.252667	0.167667	221.178
	H	25	0.105667	0.0206667		EMJ_R046	0.214333	0.129333	153.262
	I	0	0.085	0		EMJ_R047	0.207	0.122	140.27
						EMJ_R048	0.268333	0.183333	248.935
						EMJ_R049	0.240333	0.155333	199.327
						EMJ_R050	0.216333	0.131333	156.806
