## Supplemental Information 2 for "LanTERN: a fluorescent sensor that specifically binds lanthanides": protein dilution calc.xlsx

### Sheet: Sheet1
Name	Starting Concentration (µg/mL)	Starting Concentration (µM)	Final Concentration (µM)	Initial Volume (µL)	80% Glycerol to add (µL)	Buffer C to add (µL)	Final Volume	MW (da)
EMJ_R039	984.338	19.6023	10	3750	1837.71	1763.13	7350.84	50215.6
EMJ_R040	835.267	16.6336	10	3800	1580.19	940.581	6320.77	50215.6
EMJ_R041	1532.62	30.5208	10	3800	2899.47	4898.42	11597.9	50215.6
EMJ_R042	453.744	9.03593	5	3800	1716.83	1350.48	6867.3	50215.6
EMJ_R043	218.767	4.35655		3800	#DIV/0!	#DIV/0!	#DIV/0!	50215.6
EMJ_R044	577.549	11.5014	5	3800	2185.27	2755.8	8741.07	50215.6
EMJ_R045	236.453	4.70876		3800	#DIV/0!	#DIV/0!	#DIV/0!	50215.6
EMJ_R046	1072.77	21.3633	10	3800	2029.51	2288.54	8118.06	50215.6
EMJ_R047	185.921	3.70245		3800	#DIV/0!	#DIV/0!	#DIV/0!	50215.6
EMJ_R048	360.259	7.17424	5	3800	1363.11	289.317	5452.42	50215.6
EMJ_R049	1138.46	22.6715	10	3800	2153.79	2661.38	8615.18	50215.6
EMJ_R050	582.603	11.602	5	3900	2262.4	2887.19	9049.59	50215.6
EMJ_R051	274.353	5.4635		3800	#DIV/0!	#DIV/0!	#DIV/0!	50215.6
EMJ_R052	77.2751	1.53887		3800	#DIV/0!	#DIV/0!	#DIV/0!	50215.6
EMJ_R053	158.128	3.14897		3800	#DIV/0!	#DIV/0!	#DIV/0!	50215.6
EMJ_R054	347.625	6.92266	5	3900	1349.92	149.757	5399.68	50215.6
EMJ_R055	274.353	5.4635		3300	#DIV/0!	#DIV/0!	#DIV/0!	50215.6
EMJ_R056	1866.13	37.1625	10	3300	3065.9	5897.71	12263.6	50215.6
								50215.6
								50215.6
								50215.6
								50215.6
