## Supplemental Information 2 for "LanTERN: a fluorescent sensor that specifically binds lanthanides": 2023-07-22.xlsx

### Sheet: Plate 1 - Sheet1
Software Version	3.10.06
Experiment File Path:
Protocol File Path:	\\files.med.harvard.edu\SysBio\PAULSSON LAB\Personal_Folders\Daniel\Plate_Reader\Protocols\DNA_RNA_Protein\2023-05-21_BCA_Protein.prt
Plate Number	Plate 1
Date	2023-07-22
Time	14:09:25
Reader Type:	Synergy H1
Reader Serial Number:	17062720
Reading Type	Reader
Procedure Details
Plate Type	96 WELL PLATE
Well Selection	Runtime
Eject plate on completion
Shake	Orbital: 0:30 (MM:SS)
	Frequency: 355 cpm (4 mm)
Read	Absorbance Endpoint
	Full Plate
	Wavelengths: 562
	Read Speed: Normal, Delay: 100 msec, Measurements/Data Point: 8
Results
Actual Temperature:	25.9
		1	2	3	4	5	6	7	8	9	10	11	12
	A	1.039	0.89	0.643	0.54	0.431	0.28	0.192	0.108	0.084				562
	B	1.224	1.041	0.701	0.642	0.426	0.266	0.181	0.104	0.086				562
	C	1.223	0.968	0.696	0.586	0.448	0.29	0.185	0.106	0.086				562
	D	0.396	0.433	0.471	0.398	0.517	0.425	0.469	0.44	0.428	0.436			562
	E	0.374	0.438	0.432	0.373	0.466	0.391	0.453	0.421	0.435	0.447			562
	F	0.386	0.4	0.394	0.354	0.458	0.373	0.393	0.391	0.416	0.428			562
	G													562
	H													562
