## Supplemental Information 2 for "LanTERN: a fluorescent sensor that specifically binds lanthanides": bca.xlsx

### Sheet: BCA
Plate map		1	2	3	4	5	6	7	8	9	10	11	12
	A	standards												562
	B													562
	C													562
	D													562
	E													562
	F													562
	G													562
	H													562
		1	2	3	4	5	6	7	8	9	10	11	12
	A	1.039	0.89	0.643	0.54	0.431	0.28	0.192	0.108	0.084				562
	B	1.224	1.041	0.701	0.642	0.426	0.266	0.181	0.104	0.086				562
	C	1.223	0.968	0.696	0.586	0.448	0.29	0.185	0.106	0.086				562
	D	0.396	0.433	0.471	0.398	0.517	0.425	0.469	0.44	0.428	0.436			562
	E	0.374	0.438	0.432	0.373	0.466	0.391	0.453	0.421	0.435	0.447			562
	F	0.386	0.4	0.394	0.354	0.458	0.373	0.393	0.391	0.416	0.428			562
	G													562
	H													562
	Standard	Concentration	Avg. Absorbance	Avg Abs-Blank		Samples	Avg. Abs	Avg abs-blank	Concentration				Slope	Intercept
	A	2000	1.162	1.07667		EMJ_R057	0.385333	0.3	474.731	ug/ml			0.000543652	0.0419116	y=mx+b
	B	1500	0.966333	0.881		EMJ_R058	0.423667	0.338333	545.241	ug/ml					x=y-b/m
	C	1000	0.68	0.594667		EMJ_R059	0.432333	0.347	561.183
	D	750	0.589333	0.504		EMJ_R060	0.375	0.289667	455.723
	E	500	0.435	0.349667		EMJ_R061	0.480333	0.395	649.475
	F	250	0.278667	0.193333		EMJ_R062	0.396333	0.311	494.964
	G	125	0.186	0.100667		EMJ_R063	0.438333	0.353	572.219
	H	25	0.106	0.0206667		EMJ_R064	0.417333	0.332	533.592
	I	0	0.0853333	0		EMJ_R065	0.426333	0.341	550.146
						EMJ_R066	0.437	0.351667	569.767
