## Supplemental Information 2 for "LanTERN: a fluorescent sensor that specifically binds lanthanides": protein dilution calc.xlsx

### Sheet: Sheet1
Name	Starting Concentration (µg/mL)	Starting Concentration (µM)	Final Concentration (µM)	Initial Volume (µL)	80% Glycerol to add (µL)	Buffer C to add (µL)	Final Volume	MW (da)	Tubes (1300)
EMJ_R057	474.731	9.45385	5	5500	2599.81	2299.43	10399.2	50215.6	7.99941
EMJ_R058	545.241	10.858	5	5300	2877.37	3332.12	11509.5	50215.6	8.85346
EMJ_R059	561.183	11.1755	5	5600	3129.13	3787.4	12516.5	50215.6	9.6281
EMJ_R060	455.723	9.07534	5	5800	2631.85	2095.54	10527.4	50215.6	8.09799
EMJ_R061	649.475	12.9337	5	5700	3686.11	5358.34	14744.5	50215.6	11.3419
EMJ_R062	494.964	9.85679	5	5600	2759.9	2679.7	11039.6	50215.6	8.492
EMJ_R063	572.219	11.3953	5	5600	3190.67	3972.02	12762.7	50215.6	9.81745
EMJ_R064	533.592	10.626	5	5600	2975.29	3325.86	11901.1	50215.6	9.15473
EMJ_R065	550.146	10.9557	5	5550	3040.2	3570.61	12160.8	50215.6	9.35448
EMJ_R066	569.767	11.3464	5	5300	3006.8	3720.4	12027.2	50215.6	9.25169
