## Supplemental Information 2 for "LanTERN: a fluorescent sensor that specifically binds lanthanides": 2023-09-10.xlsx

### Sheet: Plate 1 - Sheet1
Software Version	3.10.06
Experiment File Path:	E:\2023-09-10.xpt
Protocol File Path:
Plate Number	Plate 1
Date	2023-09-10
Time	16:01:46
Reader Type:	Synergy H1
Reader Serial Number:	17062720
Reading Type	Reader
Procedure Details
Plate Type	96 WELL PLATE
Eject plate on completion
Read	Absorbance Endpoint
	Random
	Wavelengths: 562
	Read Speed: Normal, Delay: 100 msec, Measurements/Data Point: 8
Results
Actual Temperature:	26.4
		1	2	3	4	5	6	7	8	9	10	11	12
	A	1.151	1.004	0.729	0.622	0.474	0.302	0.21	0.131	0.102				562
	B	1.255	0.888	0.627	0.533	0.415	0.298	0.205	0.126	0.104				562
	C	1.291	1.011	0.763	0.646	0.49	0.294	0.212	0.123	0.109				562
	D	0.772	0.852	0.856	0.608	0.56	0.696	0.524	0.897	0.832	0.564	0.659	0.609	562
	E	0.745	0.883	0.912	0.655	0.603	0.779	0.574	1.016	0.924	0.6	0.728	0.656	562
	F	0.718	0.798	0.789	0.632	0.561	0.73	0.543	0.971	0.84	0.555	0.67	0.603	562
	G													562
	H													562
