## Supplemental Information 2 for "LanTERN: a fluorescent sensor that specifically binds lanthanides": bca.xlsx

### Sheet: BCA
Plate map		1	2	3	4	5	6	7	8	9	10	11	12
	A	standards												562
	B													562
	C													562
	D													562
	E													562
	F													562
	G													562
	H													562
		1	2	3	4	5	6	7	8	9	10	11	12
	A	1.151	1.004	0.729	0.622	0.474	0.302	0.21	0.131	0.102				562
	B	1.255	0.888	0.627	0.533	0.415	0.298	0.205	0.126	0.104				562
	C	1.291	1.011	0.763	0.646	0.49	0.294	0.212	0.123	0.109				562
	D	0.772	0.852	0.856	0.608	0.56	0.696	0.524	0.897	0.832	0.564	0.659	0.609	562
	E	0.745	0.883	0.912	0.655	0.603	0.779	0.574	1.016	0.924	0.6	0.728	0.656	562
	F	0.718	0.798	0.789	0.632	0.561	0.73	0.543	0.971	0.84	0.555	0.67	0.603	562
	G													562
	H													562
	Standard	Concentration	Avg. Absorbance	Avg Abs-Blank		Samples	Avg. Abs	Avg abs-blank	Concentration				Slope	Intercept
	A	2000	1.23233	1.12733		EMJ_R071	0.745	0.64	1082.77	ug/ml			0.000556342	0.0376108	y=mx+b
	B	1500	0.967667	0.862667		EMJ_R072	0.844333	0.739333	1261.32	ug/ml					x=y-b/m
	C	1000	0.706333	0.601333		EMJ_R073	0.852333	0.747333	1275.69
	D	750	0.600333	0.495333		EMJ_R074	0.631667	0.526667	879.056
	E	500	0.459667	0.354667		EMJ_R075	0.574667	0.469667	776.601
	F	250	0.298	0.193		EMJ_R076	0.735	0.63	1064.79
	G	125	0.209	0.104		EMJ_R077	0.547	0.442	726.872
	H	25	0.126667	0.0216667		EMJ_R078	0.961333	0.856333	1471.62
	I	0	0.105	0		EMJ_R079	0.865333	0.760333	1299.06
						EMJ_R080	0.573	0.468	773.606
						EMJ_R081	0.685667	0.580667	976.119
						EMJ_R082	0.622667	0.517667	862.879
