## Supplemental Information 2 for "LanTERN: a fluorescent sensor that specifically binds lanthanides": protein dilution calc.xlsx

### Sheet: Sheet1
Name	Starting Concentration (µg/mL)	Starting Concentration (µM)	Final Concentration (µM)	Initial Volume (µL)	80% Glycerol to add (µL)	Buffer C to add (µL)	Final Volume	MW (da)	Tubes (1250)
EMJ_R071	1082.77	21.5624	10	3800	2048.43	2345.28	8193.71	50215.6	6.55497
EMJ_R072	1261.32	25.118	10	3660	2298.3	3234.89	9193.19	50215.6	7.35455
EMJ_R073	1275.69	25.4044	10	3730	2368.96	3376.87	9475.83	50215.6	7.58066
EMJ_R074	879.056	17.5057	10	3800	1663.04	1189.11	6652.15	50215.6	5.32172
EMJ_R075	776.601	15.4653	10	3730	1442.14	596.431	5768.58	50215.6	4.61486
EMJ_R076	1064.79	21.2044	10	3800	2014.42	2243.27	8057.69	50215.6	6.44615
EMJ_R077	726.872	14.475	10	3800	1375.13	325.383	5500.51	50215.6	4.40041
EMJ_R078	1471.62	29.306	10	3740	2740.11	4480.33	10960.4	50215.6	8.76836
EMJ_R079	1299.06	25.8697	10	3680	2380.01	3460.04	9520.05	50215.6	7.61604
EMJ_R080	773.606	15.4057	10	3900	1502.05	606.165	6008.22	50215.6	4.80658
EMJ_R081	976.119	19.4386	10	3800	1846.66	1739.99	7386.66	50215.6	5.90933
EMJ_R082	862.879	17.1835	10	3800	1632.43	1097.3	6529.73	50215.6	5.22378
