## Supplemental Information 2 for "LanTERN: a fluorescent sensor that specifically binds lanthanides": fig2_EC50_calculations.xlsx

### Sheet: Sheet1
4	14	24	0	10	20	6	16	26	7	17	27	2	12	22	8	18	28	1	11	21	3	13	23	9	19	29	5	15	25
R027	R039	R041	R027	R039	R041	R027	R039	R041	R027	R039	R041	R027	R039	R041	R027	R039	R041	R027	R039	R041	R027	R039	R041	R027	R039	R041	R027	R039	R041
La³⁺	La³⁺	La³⁺	Ce³⁺	Ce³⁺	Ce³⁺	Nd³⁺	Nd³⁺	Nd³⁺	Sm³⁺	Sm³⁺	Sm³⁺	Eu³⁺	Eu³⁺	Eu³⁺	Tb³⁺	Tb³⁺	Tb³⁺	Dy³⁺	Dy³⁺	Dy³⁺	Ho³⁺	Ho³⁺	Ho³⁺	Yb³⁺	Yb³⁺	Yb³⁺	Lu³⁺	Lu³⁺	Lu³⁺
0.932556	0.902499	1.205	0.80416	1.45537	1.48802	1.38105	3.19807	3.91845	2.32805	3.57949	4.21102	1.32264	1.80633	2.4011	1.19804	3.59412	2.38532	1.00562	1.43909	1.57887	1.92245	3.10649	3.51368	2.96857	3.0933	3.98846	4.53651	3.58111	4.49806
