## Supplemental Information 2 for "LanTERN: a fluorescent sensor that specifically binds lanthanides": 7-26-CONC.xlsx

### Sheet: Sheet1
Dispensed well	Dispensed row	Dispensed col	Non-random well	Non-random row	Non-random col	Well contents	Single fluid concentration	Units
A01	1	1	A01	1	1	La	999.915	uM
A02	1	2	A02	1	2	La	749.374	uM
A03	1	3	A03	1	3	La	562.276	uM
A04	1	4	A04	1	4	La	421.757	uM
A05	1	5	A05	1	5	La	316.104	uM
A06	1	6	A06	1	6	La	236.715	uM
A07	1	7	A07	1	7	La	178.196	uM
A08	1	8	A08	1	8	La	132.877	uM
A09	1	9	A09	1	9	La	99.6912	uM
A10	1	10	A10	1	10	La - 1:3	74.8583	uM
A11	1	11	A11	1	11	La - 1:3	56.0835	uM
A12	1	12	A12	1	12	La - 1:3	42.0806	uM
A13	1	13	A13	1	13	La - 1:3	31.7552	uM
A14	1	14	A14	1	14	La - 1:3	23.6374	uM
A15	1	15	A15	1	15	La - 1:3	17.7312	uM
A16	1	16	A16	1	16	La - 1:3	13.3002	uM
A17	1	17	A17	1	17	La - 1:3	9.97618	uM
A18	1	18	A18	1	18	La - 1:3	7.39032	uM
A19	1	19	A19	1	19	La - 1:3	5.54306	uM
A20	1	20	A20	1	20	La - 1:3	4.06508	uM
A21	1	21	A21	1	21	La - 1:3	3.32608	uM
A22	1	22	A22	1	22	La - 1:3	2.37385	uM
A23	1	23	A23	1	23	La - 1:3	1.7786	uM
A24	1	24	A24	1	24	La - 1:3	1.33579	uM
B01	2	1	B01	2	1	La - 1:3	1.00185	uM
B02	2	2	B02	2	2	La - 1:3	0.747763	uM
B03	2	3	B03	2	3	La - 1:3	0.55901	uM
B04	2	4	B04	2	4	La - 1:3	0.421075	uM
B05	2	5	B05	2	5	La - 1:3	0.319437	uM
B06	2	6	B06	2	6	La - 1:3	0.239578	uM
B07	2	7	B07	2	7	La - 1:3	0.174239	uM
B08	2	8	B08	2	8	La - 1:3	0.130679	uM
B09	2	9	B09	2	9	La - 1:3	0.10164	uM
B10	2	10	B10	2	10	La - 1:3	0.0725998	uM
B11	2	11	B11	2	11	La - 1:3	0.0580799	uM
B12	2	12	B12	2	12	La - 1:3	0.0435599	uM
B13	2	13	B13	2	13	La - 1:3	0.02904	uM
B14	2	14	B14	2	14	La - 1:3	0.02178	uM
B15	2	15	B15	2	15	La - 1:3	0.01452	uM
B16	2	16	B16	2	16	La - 1:3	0.01452	uM
B17	2	17	B17	2	17	La - 1:3	0.00726	uM
B18	2	18	B18	2	18	La	999.915	uM
B19	2	19	B19	2	19	La	749.374	uM
B20	2	20	B20	2	20	La	562.276	uM
B21	2	21	B21	2	21	La	421.757	uM
B22	2	22	B22	2	22	La	316.104	uM
B23	2	23	B23	2	23	La	236.715	uM
B24	2	24	B24	2	24	La	178.196	uM
C01	3	1	C01	3	1	La	132.877	uM
C02	3	2	C02	3	2	La	99.6912	uM
C03	3	3	C03	3	3	La - 1:3	74.8583	uM
C04	3	4	C04	3	4	La - 1:3	56.0835	uM
C05	3	5	C05	3	5	La - 1:3	42.0806	uM
C06	3	6	C06	3	6	La - 1:3	31.7552	uM
C07	3	7	C07	3	7	La - 1:3	23.6374	uM
C08	3	8	C08	3	8	La - 1:3	17.7312	uM
C09	3	9	C09	3	9	La - 1:3	13.3002	uM
C10	3	10	C10	3	10	La - 1:3	9.97618	uM
C11	3	11	C11	3	11	La - 1:3	7.39032	uM
C12	3	12	C12	3	12	La - 1:3	5.54306	uM
C13	3	13	C13	3	13	La - 1:3	4.06508	uM
C14	3	14	C14	3	14	La - 1:3	3.32608	uM
C15	3	15	C15	3	15	La - 1:3	2.37385	uM
C16	3	16	C16	3	16	La - 1:3	1.7786	uM
C17	3	17	C17	3	17	La - 1:3	1.33579	uM
C18	3	18	C18	3	18	La - 1:3	1.00185	uM
C19	3	19	C19	3	19	La - 1:3	0.747763	uM
C20	3	20	C20	3	20	La - 1:3	0.55901	uM
C21	3	21	C21	3	21	La - 1:3	0.421075	uM
C22	3	22	C22	3	22	La - 1:3	0.319437	uM
C23	3	23	C23	3	23	La - 1:3	0.239578	uM
C24	3	24	C24	3	24	La - 1:3	0.174239	uM
D01	4	1	D01	4	1	La - 1:3	0.130679	uM
D02	4	2	D02	4	2	La - 1:3	0.10164	uM
D03	4	3	D03	4	3	La - 1:3	0.0725998	uM
D04	4	4	D04	4	4	La - 1:3	0.0580799	uM
D05	4	5	D05	4	5	La - 1:3	0.0435599	uM
D06	4	6	D06	4	6	La - 1:3	0.02904	uM
D07	4	7	D07	4	7	La - 1:3	0.02178	uM
D08	4	8	D08	4	8	La - 1:3	0.01452	uM
D09	4	9	D09	4	9	La - 1:3	0.01452	uM
D10	4	10	D10	4	10	La - 1:3	0.00726	uM
D11	4	11	D11	4	11	La	999.915	uM
D12	4	12	D12	4	12	La	749.374	uM
D13	4	13	D13	4	13	La	562.276	uM
D14	4	14	D14	4	14	La	421.757	uM
D15	4	15	D15	4	15	La	316.104	uM
D16	4	16	D16	4	16	La	236.715	uM
D17	4	17	D17	4	17	La	178.196	uM
D18	4	18	D18	4	18	La	132.877	uM
D19	4	19	D19	4	19	La	99.6912	uM
D20	4	20	D20	4	20	La - 1:3	74.8583	uM
D21	4	21	D21	4	21	La - 1:3	56.0835	uM
D22	4	22	D22	4	22	La - 1:3	42.0806	uM
D23	4	23	D23	4	23	La - 1:3	31.7552	uM
D24	4	24	D24	4	24	La - 1:3	23.6374	uM
E01	5	1	E01	5	1	La - 1:3	17.7312	uM
E02	5	2	E02	5	2	La - 1:3	13.3002	uM
E03	5	3	E03	5	3	La - 1:3	9.97618	uM
E04	5	4	E04	5	4	La - 1:3	7.39032	uM
E05	5	5	E05	5	5	La - 1:3	5.54306	uM
E06	5	6	E06	5	6	La - 1:3	4.06508	uM
E07	5	7	E07	5	7	La - 1:3	3.32608	uM
E08	5	8	E08	5	8	La - 1:3	2.37385	uM
E09	5	9	E09	5	9	La - 1:3	1.7786	uM
E10	5	10	E10	5	10	La - 1:3	1.33579	uM
E11	5	11	E11	5	11	La - 1:3	1.00185	uM
E12	5	12	E12	5	12	La - 1:3	0.747763	uM
E13	5	13	E13	5	13	La - 1:3	0.55901	uM
E14	5	14	E14	5	14	La - 1:3	0.421075	uM
E15	5	15	E15	5	15	La - 1:3	0.319437	uM
E16	5	16	E16	5	16	La - 1:3	0.239578	uM
E17	5	17	E17	5	17	La - 1:3	0.174239	uM
E18	5	18	E18	5	18	La - 1:3	0.130679	uM
E19	5	19	E19	5	19	La - 1:3	0.10164	uM
E20	5	20	E20	5	20	La - 1:3	0.0725998	uM
E21	5	21	E21	5	21	La - 1:3	0.0580799	uM
E22	5	22	E22	5	22	La - 1:3	0.0435599	uM
E23	5	23	E23	5	23	La - 1:3	0.02904	uM
E24	5	24	E24	5	24	La - 1:3	0.02178	uM
F01	6	1	F01	6	1	La - 1:3	0.01452	uM
F02	6	2	F02	6	2	La - 1:3	0.01452	uM
F03	6	3	F03	6	3	La - 1:3	0.00726	uM
F04	6	4	F04	6	4	Ca	999.915	uM
F05	6	5	F05	6	5	Ca	749.374	uM
F06	6	6	F06	6	6	Ca	562.276	uM
F07	6	7	F07	6	7	Ca	421.757	uM
F08	6	8	F08	6	8	Ca	316.104	uM
F09	6	9	F09	6	9	Ca	236.715	uM
F10	6	10	F10	6	10	Ca	178.196	uM
F11	6	11	F11	6	11	Ca	132.877	uM
F12	6	12	F12	6	12	Ca	99.6912	uM
F13	6	13	F13	6	13	Ca - 1:3	74.8583	uM
F14	6	14	F14	6	14	Ca - 1:3	56.0835	uM
F15	6	15	F15	6	15	Ca - 1:3	42.0806	uM
F16	6	16	F16	6	16	Ca - 1:3	31.7552	uM
F17	6	17	F17	6	17	Ca - 1:3	23.6374	uM
F18	6	18	F18	6	18	Ca - 1:3	17.7312	uM
F19	6	19	F19	6	19	Ca - 1:3	13.3002	uM
F20	6	20	F20	6	20	Ca - 1:3	9.97618	uM
F21	6	21	F21	6	21	Ca - 1:3	7.39032	uM
F22	6	22	F22	6	22	Ca - 1:3	5.54306	uM
F23	6	23	F23	6	23	Ca - 1:3	4.06508	uM
F24	6	24	F24	6	24	Ca - 1:3	3.32608	uM
G01	7	1	G01	7	1	Ca - 1:3	2.37385	uM
G02	7	2	G02	7	2	Ca - 1:3	1.7786	uM
G03	7	3	G03	7	3	Ca - 1:3	1.33579	uM
G04	7	4	G04	7	4	Ca - 1:3	1.00185	uM
G05	7	5	G05	7	5	Ca - 1:3	0.747763	uM
G06	7	6	G06	7	6	Ca - 1:3	0.55901	uM
G07	7	7	G07	7	7	Ca - 1:3	0.421075	uM
G08	7	8	G08	7	8	Ca - 1:3	0.319437	uM
G09	7	9	G09	7	9	Ca - 1:3	0.239578	uM
G10	7	10	G10	7	10	Ca - 1:3	0.174239	uM
G11	7	11	G11	7	11	Ca - 1:3	0.130679	uM
G12	7	12	G12	7	12	Ca - 1:3	0.10164	uM
G13	7	13	G13	7	13	Ca - 1:3	0.0725998	uM
G14	7	14	G14	7	14	Ca - 1:3	0.0580799	uM
G15	7	15	G15	7	15	Ca - 1:3	0.0435599	uM
G16	7	16	G16	7	16	Ca - 1:3	0.02904	uM
G17	7	17	G17	7	17	Ca - 1:3	0.02178	uM
G18	7	18	G18	7	18	Ca - 1:3	0.01452	uM
G19	7	19	G19	7	19	Ca - 1:3	0.01452	uM
G20	7	20	G20	7	20	Ca - 1:3	0.00726	uM
G21	7	21	G21	7	21	Ca	999.915	uM
G22	7	22	G22	7	22	Ca	749.374	uM
G23	7	23	G23	7	23	Ca	562.276	uM
G24	7	24	G24	7	24	Ca	421.757	uM
H01	8	1	H01	8	1	Ca	316.104	uM
H02	8	2	H02	8	2	Ca	236.715	uM
H03	8	3	H03	8	3	Ca	178.196	uM
H04	8	4	H04	8	4	Ca	132.877	uM
H05	8	5	H05	8	5	Ca	99.6912	uM
H06	8	6	H06	8	6	Ca - 1:3	74.8583	uM
H07	8	7	H07	8	7	Ca - 1:3	56.0835	uM
H08	8	8	H08	8	8	Ca - 1:3	42.0806	uM
H09	8	9	H09	8	9	Ca - 1:3	31.7552	uM
H10	8	10	H10	8	10	Ca - 1:3	23.6374	uM
H11	8	11	H11	8	11	Ca - 1:3	17.7312	uM
H12	8	12	H12	8	12	Ca - 1:3	13.3002	uM
H13	8	13	H13	8	13	Ca - 1:3	9.97618	uM
H14	8	14	H14	8	14	Ca - 1:3	7.39032	uM
H15	8	15	H15	8	15	Ca - 1:3	5.54306	uM
H16	8	16	H16	8	16	Ca - 1:3	4.06508	uM
H17	8	17	H17	8	17	Ca - 1:3	3.32608	uM
H18	8	18	H18	8	18	Ca - 1:3	2.37385	uM
H19	8	19	H19	8	19	Ca - 1:3	1.7786	uM
H20	8	20	H20	8	20	Ca - 1:3	1.33579	uM
H21	8	21	H21	8	21	Ca - 1:3	1.00185	uM
H22	8	22	H22	8	22	Ca - 1:3	0.747763	uM
H23	8	23	H23	8	23	Ca - 1:3	0.55901	uM
H24	8	24	H24	8	24	Ca - 1:3	0.421075	uM
I01	9	1	I01	9	1	Ca - 1:3	0.319437	uM
I02	9	2	I02	9	2	Ca - 1:3	0.239578	uM
I03	9	3	I03	9	3	Ca - 1:3	0.174239	uM
I04	9	4	I04	9	4	Ca - 1:3	0.130679	uM
I05	9	5	I05	9	5	Ca - 1:3	0.10164	uM
I06	9	6	I06	9	6	Ca - 1:3	0.0725998	uM
I07	9	7	I07	9	7	Ca - 1:3	0.0580799	uM
I08	9	8	I08	9	8	Ca - 1:3	0.0435599	uM
I09	9	9	I09	9	9	Ca - 1:3	0.02904	uM
I10	9	10	I10	9	10	Ca - 1:3	0.02178	uM
I11	9	11	I11	9	11	Ca - 1:3	0.01452	uM
I12	9	12	I12	9	12	Ca - 1:3	0.01452	uM
I13	9	13	I13	9	13	Ca - 1:3	0.00726	uM
I14	9	14	I14	9	14	Ca	999.915	uM
I15	9	15	I15	9	15	Ca	749.374	uM
I16	9	16	I16	9	16	Ca	562.276	uM
I17	9	17	I17	9	17	Ca	421.757	uM
I18	9	18	I18	9	18	Ca	316.104	uM
I19	9	19	I19	9	19	Ca	236.715	uM
I20	9	20	I20	9	20	Ca	178.196	uM
I21	9	21	I21	9	21	Ca	132.877	uM
I22	9	22	I22	9	22	Ca	99.6912	uM
I23	9	23	I23	9	23	Ca - 1:3	74.8583	uM
I24	9	24	I24	9	24	Ca - 1:3	56.0835	uM
J01	10	1	J01	10	1	Ca - 1:3	42.0806	uM
J02	10	2	J02	10	2	Ca - 1:3	31.7552	uM
J03	10	3	J03	10	3	Ca - 1:3	23.6374	uM
J04	10	4	J04	10	4	Ca - 1:3	17.7312	uM
J05	10	5	J05	10	5	Ca - 1:3	13.3002	uM
J06	10	6	J06	10	6	Ca - 1:3	9.97618	uM
J07	10	7	J07	10	7	Ca - 1:3	7.39032	uM
J08	10	8	J08	10	8	Ca - 1:3	5.54306	uM
J09	10	9	J09	10	9	Ca - 1:3	4.06508	uM
J10	10	10	J10	10	10	Ca - 1:3	3.32608	uM
J11	10	11	J11	10	11	Ca - 1:3	2.37385	uM
J12	10	12	J12	10	12	Ca - 1:3	1.7786	uM
J13	10	13	J13	10	13	Ca - 1:3	1.33579	uM
J14	10	14	J14	10	14	Ca - 1:3	1.00185	uM
J15	10	15	J15	10	15	Ca - 1:3	0.747763	uM
J16	10	16	J16	10	16	Ca - 1:3	0.55901	uM
J17	10	17	J17	10	17	Ca - 1:3	0.421075	uM
J18	10	18	J18	10	18	Ca - 1:3	0.319437	uM
J19	10	19	J19	10	19	Ca - 1:3	0.239578	uM
J20	10	20	J20	10	20	Ca - 1:3	0.174239	uM
J21	10	21	J21	10	21	Ca - 1:3	0.130679	uM
J22	10	22	J22	10	22	Ca - 1:3	0.10164	uM
J23	10	23	J23	10	23	Ca - 1:3	0.0725998	uM
J24	10	24	J24	10	24	Ca - 1:3	0.0580799	uM
K01	11	1	K01	11	1	Ca - 1:3	0.0435599	uM
K02	11	2	K02	11	2	Ca - 1:3	0.02904	uM
K03	11	3	K03	11	3	Ca - 1:3	0.02178	uM
K04	11	4	K04	11	4	Ca - 1:3	0.01452	uM
K05	11	5	K05	11	5	Ca - 1:3	0.01452	uM
K06	11	6	K06	11	6	Ca - 1:3	0.00726	uM
K07	11	7	K07	11	7	Yb	999.915	uM
K08	11	8	K08	11	8	Yb	749.374	uM
K09	11	9	K09	11	9	Yb	562.276	uM
K10	11	10	K10	11	10	Yb	421.757	uM
K11	11	11	K11	11	11	Yb	316.104	uM
K12	11	12	K12	11	12	Yb	236.715	uM
K13	11	13	K13	11	13	Yb	178.196	uM
K14	11	14	K14	11	14	Yb	132.877	uM
K15	11	15	K15	11	15	Yb	99.6912	uM
K16	11	16	K16	11	16	Yb - 1:3	74.8583	uM
K17	11	17	K17	11	17	Yb - 1:3	56.0835	uM
K18	11	18	K18	11	18	Yb - 1:3	42.0806	uM
K19	11	19	K19	11	19	Yb - 1:3	31.7552	uM
K20	11	20	K20	11	20	Yb - 1:3	23.6374	uM
K21	11	21	K21	11	21	Yb - 1:3	17.7312	uM
K22	11	22	K22	11	22	Yb - 1:3	13.3002	uM
K23	11	23	K23	11	23	Yb - 1:3	9.97618	uM
K24	11	24	K24	11	24	Yb - 1:3	7.39032	uM
L01	12	1	L01	12	1	Yb - 1:3	5.54306	uM
L02	12	2	L02	12	2	Yb - 1:3	4.06508	uM
L03	12	3	L03	12	3	Yb - 1:3	3.32608	uM
L04	12	4	L04	12	4	Yb - 1:3	2.37385	uM
L05	12	5	L05	12	5	Yb - 1:3	1.7786	uM
L06	12	6	L06	12	6	Yb - 1:3	1.33579	uM
L07	12	7	L07	12	7	Yb - 1:3	1.00185	uM
L08	12	8	L08	12	8	Yb - 1:3	0.747763	uM
L09	12	9	L09	12	9	Yb - 1:3	0.55901	uM
L10	12	10	L10	12	10	Yb - 1:3	0.421075	uM
L11	12	11	L11	12	11	Yb - 1:3	0.319437	uM
L12	12	12	L12	12	12	Yb - 1:3	0.239578	uM
L13	12	13	L13	12	13	Yb - 1:3	0.174239	uM
L14	12	14	L14	12	14	Yb - 1:3	0.130679	uM
L15	12	15	L15	12	15	Yb - 1:3	0.10164	uM
L16	12	16	L16	12	16	Yb - 1:3	0.0725998	uM
L17	12	17	L17	12	17	Yb - 1:3	0.0580799	uM
L18	12	18	L18	12	18	Yb - 1:3	0.0435599	uM
L19	12	19	L19	12	19	Yb - 1:3	0.02904	uM
L20	12	20	L20	12	20	Yb - 1:3	0.02178	uM
L21	12	21	L21	12	21	Yb - 1:3	0.01452	uM
L22	12	22	L22	12	22	Yb - 1:3	0.01452	uM
L23	12	23	L23	12	23	Yb - 1:3	0.00726	uM
L24	12	24	L24	12	24	Yb	999.915	uM
M01	13	1	M01	13	1	Yb	749.374	uM
M02	13	2	M02	13	2	Yb	562.276	uM
M03	13	3	M03	13	3	Yb	421.757	uM
M04	13	4	M04	13	4	Yb	316.104	uM
M05	13	5	M05	13	5	Yb	236.715	uM
M06	13	6	M06	13	6	Yb	178.196	uM
M07	13	7	M07	13	7	Yb	132.877	uM
M08	13	8	M08	13	8	Yb	99.6912	uM
M09	13	9	M09	13	9	Yb - 1:3	74.8583	uM
M10	13	10	M10	13	10	Yb - 1:3	56.0835	uM
M11	13	11	M11	13	11	Yb - 1:3	42.0806	uM
M12	13	12	M12	13	12	Yb - 1:3	31.7552	uM
M13	13	13	M13	13	13	Yb - 1:3	23.6374	uM
M14	13	14	M14	13	14	Yb - 1:3	17.7312	uM
M15	13	15	M15	13	15	Yb - 1:3	13.3002	uM
M16	13	16	M16	13	16	Yb - 1:3	9.97618	uM
M17	13	17	M17	13	17	Yb - 1:3	7.39032	uM
M18	13	18	M18	13	18	Yb - 1:3	5.54306	uM
M19	13	19	M19	13	19	Yb - 1:3	4.06508	uM
M20	13	20	M20	13	20	Yb - 1:3	3.32608	uM
M21	13	21	M21	13	21	Yb - 1:3	2.37385	uM
M22	13	22	M22	13	22	Yb - 1:3	1.7786	uM
M23	13	23	M23	13	23	Yb - 1:3	1.33579	uM
M24	13	24	M24	13	24	Yb - 1:3	1.00185	uM
N01	14	1	N01	14	1	Yb - 1:3	0.747763	uM
N02	14	2	N02	14	2	Yb - 1:3	0.55901	uM
N03	14	3	N03	14	3	Yb - 1:3	0.421075	uM
N04	14	4	N04	14	4	Yb - 1:3	0.319437	uM
N05	14	5	N05	14	5	Yb - 1:3	0.239578	uM
N06	14	6	N06	14	6	Yb - 1:3	0.174239	uM
N07	14	7	N07	14	7	Yb - 1:3	0.130679	uM
N08	14	8	N08	14	8	Yb - 1:3	0.10164	uM
N09	14	9	N09	14	9	Yb - 1:3	0.0725998	uM
N10	14	10	N10	14	10	Yb - 1:3	0.0580799	uM
N11	14	11	N11	14	11	Yb - 1:3	0.0435599	uM
N12	14	12	N12	14	12	Yb - 1:3	0.02904	uM
N13	14	13	N13	14	13	Yb - 1:3	0.02178	uM
N14	14	14	N14	14	14	Yb - 1:3	0.01452	uM
N15	14	15	N15	14	15	Yb - 1:3	0.01452	uM
N16	14	16	N16	14	16	Yb - 1:3	0.00726	uM
N17	14	17	N17	14	17	Yb	999.915	uM
N18	14	18	N18	14	18	Yb	749.374	uM
N19	14	19	N19	14	19	Yb	562.276	uM
N20	14	20	N20	14	20	Yb	421.757	uM
N21	14	21	N21	14	21	Yb	316.104	uM
N22	14	22	N22	14	22	Yb	236.715	uM
N23	14	23	N23	14	23	Yb	178.196	uM
N24	14	24	N24	14	24	Yb	132.877	uM
O01	15	1	O01	15	1	Yb	99.6912	uM
O02	15	2	O02	15	2	Yb - 1:3	74.8583	uM
O03	15	3	O03	15	3	Yb - 1:3	56.0835	uM
O04	15	4	O04	15	4	Yb - 1:3	42.0806	uM
O05	15	5	O05	15	5	Yb - 1:3	31.7552	uM
O06	15	6	O06	15	6	Yb - 1:3	23.6374	uM
O07	15	7	O07	15	7	Yb - 1:3	17.7312	uM
O08	15	8	O08	15	8	Yb - 1:3	13.3002	uM
O09	15	9	O09	15	9	Yb - 1:3	9.97618	uM
O10	15	10	O10	15	10	Yb - 1:3	7.39032	uM
O11	15	11	O11	15	11	Yb - 1:3	5.54306	uM
O12	15	12	O12	15	12	Yb - 1:3	4.06508	uM
O13	15	13	O13	15	13	Yb - 1:3	3.32608	uM
O14	15	14	O14	15	14	Yb - 1:3	2.37385	uM
O15	15	15	O15	15	15	Yb - 1:3	1.7786	uM
O16	15	16	O16	15	16	Yb - 1:3	1.33579	uM
O17	15	17	O17	15	17	Yb - 1:3	1.00185	uM
O18	15	18	O18	15	18	Yb - 1:3	0.747763	uM
O19	15	19	O19	15	19	Yb - 1:3	0.55901	uM
O20	15	20	O20	15	20	Yb - 1:3	0.421075	uM
O21	15	21	O21	15	21	Yb - 1:3	0.319437	uM
O22	15	22	O22	15	22	Yb - 1:3	0.239578	uM
O23	15	23	O23	15	23	Yb - 1:3	0.174239	uM
O24	15	24	O24	15	24	Yb - 1:3	0.130679	uM
P01	16	1	P01	16	1	Yb - 1:3	0.10164	uM
P02	16	2	P02	16	2	Yb - 1:3	0.0725998	uM
P03	16	3	P03	16	3	Yb - 1:3	0.0580799	uM
P04	16	4	P04	16	4	Yb - 1:3	0.0435599	uM
P05	16	5	P05	16	5	Yb - 1:3	0.02904	uM
P06	16	6	P06	16	6	Yb - 1:3	0.02178	uM
P07	16	7	P07	16	7	Yb - 1:3	0.01452	uM
P08	16	8	P08	16	8	Yb - 1:3	0.01452	uM
P09	16	9	P09	16	9	Yb - 1:3	0.00726	uM
P10	16	10	P10	16	10
P11	16	11	P11	16	11
P12	16	12	P12	16	12
P13	16	13	P13	16	13
P14	16	14	P14	16	14
P15	16	15	P15	16	15
P16	16	16	P16	16	16
P17	16	17	P17	16	17
P18	16	18	P18	16	18
P19	16	19	P19	16	19
P20	16	20	P20	16	20
P21	16	21	P21	16	21
P22	16	22	P22	16	22
P23	16	23	P23	16	23
P24	16	24	P24	16	24
