## Supplemental Information 2 for "LanTERN: a fluorescent sensor that specifically binds lanthanides": 2023-07-26.xlsx

### Sheet: R057
Software Version	3.10.06
Experiment File Path:	C:\Users\Public\Documents\Experiments\2023-07-26-emj.xpt
Protocol File Path:
Plate Number	Plate 1
Date	2023-07-26
Time	15:10:31
Reader Type:	Synergy H1
Reader Serial Number:	1405301
Reading Type	Reader
Procedure Details
Plate Type	Greiner 384 F bottom
Eject plate on completion
Read	Fluorescence Endpoint
	Full Plate
	Filter Set 1
	Excitation: 485, Emission: 515
	Optics: Top, Gain: 100
	Light Source: Xenon Flash, Lamp Energy: High
	Read Speed: Normal, Delay: 100 msec, Measurements/Data Point: 10
	Read Height: 9.5 mm
Results
Actual Temperature:	25.6
		1	2	3	4	5	6	7	8	9	10	11	12	13	14	15	16	17	18	19	20	21	22	23	24
	A	2838	2675	2524	2466	2480	2353	2461	2275	1949	1291	1159	1059	962	912	853	761	704	678	667	586	608	643	662	707	485515
	B	722	681	730	766	777	728	773	821	834	824	830	858	827	858	880	881	896	3165	3035	2973	2794	2714	2477	2413	485515
	C	1950	1613	1063	927	938	785	833	691	706	610	580	522	532	528	714	635	762	651	771	709	803	695	800	734	485515
	D	757	740	769	775	834	759	826	726	899	824	3273	3202	2843	2860	3047	2671	2558	2373	1680	1254	1129	1046	978	854	485515
	E	841	727	672	665	555	538	598	622	764	803	719	810	820	865	891	850	914	810	783	822	813	922	881	953	485515
	F	712	735	732	744	774	660	727	652	731	680	758	712	782	747	820	709	797	733	794	768	823	747	796	749	485515
	G	795	820	791	806	796	852	728	667	781	775	826	865	871	809	889	801	842	745	860	713	873	826	827	818	485515
	H	782	644	729	713	730	744	716	760	792	783	866	810	860	783	829	814	824	991	985	938	861	829	883	849	485515
	I	816	703	789	691	816	752	918	713	774	735	839	751	839	776	822	704	777	685	762	745	733	718	796	711	485515
	J	705	782	780	828	775	821	923	826	933	901	827	842	873	898	872	841	851	864	783	878	828	842	830	855	485515
	K	714	790	704	865	674	896	2826	3014	2886	2717	2446	2187	1421	1207	1088	871	844	822	701	751	740	714	692	727	485515
	L	663	619	692	637	703	661	754	751	779	715	797	746	845	761	850	768	846	763	859	795	832	739	861	2892	485515
	M	3003	2735	2366	2382	1863	1311	1046	1016	837	808	722	721	652	757	669	736	772	727	717	798	778	821	819	770	485515
	N	751	749	663	767	769	744	793	796	792	840	848	819	900	872	877	841	3331	3194	3029	2744	2592	2283	1412	1260	485515
	O	912	751	691	644	699	637	713	670	721	702	731	708	790	728	779	773	811	711	818	752	787	769	846	747	485515
	P	656	658	706	717	669	632	634	708	684	754	639	737	702	765	984	802	783	799	739	720	662	729	627	609	485515

### Sheet: R041
Software Version	3.10.06
Experiment File Path:	C:\Users\Public\Documents\Experiments\2023-07-26-emj.xpt
Protocol File Path:
Plate Number	Plate 2
Date	2023-07-26
Time	15:17:13
Reader Type:	Synergy H1
Reader Serial Number:	1405301
Reading Type	Reader
Procedure Details
Plate Type	Greiner 384 F bottom
Eject plate on completion
Read	Fluorescence Endpoint
	Full Plate
	Filter Set 1
	Excitation: 485, Emission: 515
	Optics: Top, Gain: 100
	Light Source: Xenon Flash, Lamp Energy: High
	Read Speed: Normal, Delay: 100 msec, Measurements/Data Point: 10
	Read Height: 9.5 mm
Results
Actual Temperature:	25.5
		1	2	3	4	5	6	7	8	9	10	11	12	13	14	15	16	17	18	19	20	21	22	23	24
	A	3285	3029	3025	2711	2627	2638	2569	2695	2878	3049	3532	3550	3973	3915	4077	4123	4407	4422	4745	4637	4847	4253	3580	2522	485515
	B	1414	714	496	532	398	375	373	340	352	368	359	347	402	389	375	377	385	3706	3617	3416	3295	3091	2979	2872	485515
	C	2113	2443	2279	3038	2612	3282	3018	3439	3261	3911	3490	4192	3685	4316	3578	2976	2976	1152	1103	721	456	454	366	374	485515
	D	332	320	349	387	351	333	351	387	370	357	3710	3396	3391	3269	3335	3138	3079	2963	3194	3076	3613	3650	3834	3833	485515
	E	3398	3644	3961	4162	4196	4198	4594	3775	3314	2971	1404	1025	874	728	488	502	424	401	392	381	392	417	365	389	485515
	F	330	298	340	384	397	333	381	337	394	354	401	370	397	373	435	345	395	349	365	354	398	363	425	345	485515
	G	352	331	353	296	374	263	388	289	370	332	397	369	397	379	442	332	368	350	415	321	460	429	483	432	485515
	H	360	361	378	384	378	328	399	337	376	384	524	419	396	401	387	419	404	402	364	365	408	408	371	381	485515
	I	335	285	341	327	366	352	380	328	353	333	344	342	352	403	432	391	410	363	383	381	372	346	412	359	485515
	J	367	329	329	373	341	358	290	353	360	386	371	342	401	396	400	401	403	328	357	403	338	353	372	367	485515
	K	360	320	358	339	303	316	3214	3166	3088	3115	2758	2711	2404	2451	2236	2342	2608	3236	3568	4014	4135	4592	4426	4219	485515
	L	2453	1357	1133	378	380	270	341	324	342	317	324	324	333	343	378	341	355	315	380	330	359	333	377	3316	485515
	M	3104	2981	2734	2464	2372	1994	2207	2104	2051	2724	3247	3504	4150	4039	3868	3680	3153	1309	640	605	413	422	372	420	485515
	N	326	305	334	309	307	315	363	336	366	344	372	362	395	381	398	381	3673	3509	3348	3144	2947	2723	2597	2279	485515
	O	1958	1628	2061	2424	3171	3111	3572	3505	3200	2000	856	593	468	372	395	396	359	366	353	341	342	326	352	338	485515
	P	292	305	353	323	342	320	322	339	327	365	344	364	356	373	360	352	345	357	327	343	344	367	306	345	485515

### Sheet: R059
Software Version	3.10.06
Experiment File Path:	C:\Users\Public\Documents\Experiments\2023-07-26-emj.xpt
Protocol File Path:
Plate Number	Plate 3
Date	2023-07-26
Time	15:22:04
Reader Type:	Synergy H1
Reader Serial Number:	1405301
Reading Type	Reader
Procedure Details
Plate Type	Greiner 384 F bottom
Eject plate on completion
Read	Fluorescence Endpoint
	Full Plate
	Filter Set 1
	Excitation: 485, Emission: 515
	Optics: Top, Gain: 100
	Light Source: Xenon Flash, Lamp Energy: High
	Read Speed: Normal, Delay: 100 msec, Measurements/Data Point: 10
	Read Height: 9.5 mm
Results
Actual Temperature:	25.5
		1	2	3	4	5	6	7	8	9	10	11	12	13	14	15	16	17	18	19	20	21	22	23	24
	A	1917	1944	1930	1855	1836	1759	1709	1590	1431	972	833	745	769	745	705	621	664	571	551	538	515	565	558	628	485515
	B	526	522	564	597	585	579	616	647	655	694	651	687	700	719	749	721	773	2644	2582	2437	2335	2266	2141	2018	485515
	C	1560	1311	857	738	683	569	603	550	519	489	469	431	456	447	549	530	599	575	670	592	647	602	681	577	485515
	D	596	608	640	618	647	641	664	646	676	678	2493	2371	2358	2286	2335	2191	2018	1846	1593	1023	943	815	783	708	485515
	E	603	589	550	523	481	461	453	542	580	559	596	665	689	734	721	712	750	722	722	720	706	756	748	699	485515
	F	606	556	603	691	707	616	658	644	710	623	722	662	760	659	747	656	698	673	741	651	716	661	726	633	485515
	G	670	622	631	620	623	647	646	645	624	649	669	690	763	747	722	679	693	719	745	660	820	803	792	724	485515
	H	638	663	688	650	702	625	663	724	688	759	753	709	764	753	749	741	762	733	765	716	738	754	772	718	485515
	I	617	571	605	559	616	512	610	576	658	630	690	633	705	767	790	721	753	666	724	642	720	684	751	688	485515
	J	668	658	661	701	675	723	673	708	700	718	694	736	749	753	765	718	732	707	708	749	800	699	727	732	485515
	K	602	639	622	641	648	653	2419	2293	2125	2134	1888	1752	1062	878	784	742	679	697	653	657	631	602	614	635	485515
	L	492	576	490	580	549	614	634	626	612	697	649	694	677	730	685	713	701	755	658	736	692	730	674	2525	485515
	M	2246	2071	1856	1606	1572	897	706	669	690	619	620	595	579	582	653	578	664	640	675	609	677	608	727	696	485515
	N	616	628	619	649	656	664	682	631	694	692	748	708	807	761	771	721	2721	2498	2435	2123	2037	1831	1279	969	485515
	O	765	643	488	516	509	554	538	595	557	653	594	670	636	685	648	715	669	712	704	699	674	735	692	694	485515
	P	541	550	577	567	584	604	582	569	544	486	661	678	651	700	695	649	677	684	707	687	673	658	633	630	485515
