## Supplemental Information 2 for "LanTERN: a fluorescent sensor that specifically binds lanthanides": 7-31-2023_processed_tech_reps_combined.csv

Protein Prep	Ion	Concentration (µM)	485/515	replicate	min_index	Normalizer 485/515	Fold Change (485/515)	Log2 Fold Change (485/515)
R039	Ce	0.0	200.0	2.0	346.0	200.0	1.0	0.0
R039	Ce	0.1088998900001	218.33333333333334	2.0	346.0	200.0	1.0914662894860916	0.1261428247725786
R039	Ce	0.1524597559268	242.0	2.0	346.0	200.0	1.2112547989492828	0.27271498748214407
R039	Ce	0.2613593368637	257.0	2.0	346.0	200.0	1.2859668619923217	0.36083082187395515
R039	Ce	0.3920384235019	294.3333333333333	2.0	346.0	200.0	1.4727049235535798	0.5566212680085809
R039	Ce	0.6316159745178	470.0	2.0	346.0	200.0	2.3492119620125274	1.2314930658108076
R039	Ce	1.001869880102	817.3333333333334	2.0	346.0	200.0	4.07691789587122	1.9910731890341893
R039	Ce	1.589914547023	825.6666666666666	2.0	346.0	200.0	4.124637974001482	2.030681796950479
R039	Ce	2.504636450886	1423.0	2.0	346.0	200.0	7.110072741968074	2.8197357497254196
R039	Ce	3.985579728498	1970.0	2.0	346.0	200.0	9.830167710648617	3.280658970697978
R039	Ce	6.315797474868	2392.3333333333335	2.0	346.0	200.0	11.962147235131676	3.5803733356663376
R039	Ce	9.978192101808	2009.3333333333333	2.0	346.0	200.0	10.039435576210682	3.325673195564041
R039	Dy	0.0	199.66666666666666	2.0	352.0	199.66666666666666	1.0	0.0
R039	Dy	0.1088998900001	207.66666666666666	2.0	352.0	199.66666666666666	1.038966215462126	0.05448232577843578
R039	Dy	0.1524597559268	218.33333333333334	2.0	352.0	199.66666666666666	1.0947847568891138	0.12984707405466586
R039	Dy	0.2613593368637	214.66666666666666	2.0	352.0	199.66666666666666	1.0746311778393707	0.10352361416416973
R039	Dy	0.3920384235019	229.33333333333334	2.0	352.0	199.66666666666666	1.148492026929619	0.1995482451948718
R039	Dy	0.6316159745178	244.0	2.0	352.0	199.66666666666666	1.2206088953670349	0.2795855249492181
R039	Dy	1.001869880102	357.0	2.0	352.0	199.66666666666666	1.784543328474724	0.8169012206643966
R039	Dy	1.589914547023	558.3333333333334	2.0	352.0	199.66666666666666	2.7905725355144213	1.4751856249802675
R039	Dy	2.504636450886	993.0	2.0	352.0	199.66666666666666	4.977555825758015	2.3098023488439385
R039	Dy	3.985579728498	1866.3333333333333	2.0	352.0	199.66666666666666	9.390312150971008	3.2173473604263285
R039	Dy	6.315797474868	2426.0	2.0	352.0	199.66666666666666	12.16065969678585	3.6036670768151926
R039	Dy	9.978192101808	2171.3333333333335	2.0	352.0	199.66666666666666	10.867256664644344	3.441079773501967
R039	Eu	0.0	229.33333333333334	2.0	175.0	229.33333333333334	1.0	0.0
R039	Eu	0.1088998900001	229.33333333333334	2.0	175.0	229.33333333333334	1.0068947999381195	0.0037295894056846857
R039	Eu	0.1524597559268	257.3333333333333	2.0	175.0	229.33333333333334	1.126141257075805	0.16936445111427423
R039	Eu	0.2613593368637	257.6666666666667	2.0	175.0	229.33333333333334	1.1364761565934665	0.16768309461569567
R039	Eu	0.3920384235019	323.0	2.0	175.0	229.33333333333334	1.4057855196829647	0.4840428962713778
R039	Eu	0.6316159745178	407.0	2.0	175.0	229.33333333333334	1.7842361518855512	0.8311817027908971
R039	Eu	1.001869880102	757.0	2.0	175.0	229.33333333333334	3.3135001254998264	1.7263534761748358
R039	Eu	1.589914547023	1200.0	2.0	175.0	229.33333333333334	5.298370040360566	2.3855370851948265
R039	Eu	2.504636450886	1769.3333333333333	2.0	175.0	229.33333333333334	7.855878162183224	2.9327339474832805
R039	Eu	3.985579728498	2163.0	2.0	175.0	229.33333333333334	9.468860216376859	3.2402284198161824
R039	Eu	6.315797474868	2067.0	2.0	175.0	229.33333333333334	9.055736969306265	3.174016395962036
R039	Eu	9.978192101808	1784.0	2.0	175.0	229.33333333333334	7.814204306583368	2.9629896214103195
R039	Ho	0.0	221.33333333333334	2.0	172.0	221.33333333333334	1.0	0.0
R039	Ho	0.1088998900001	211.66666666666666	2.0	172.0	221.33333333333334	0.957405369045435	-0.06312985983991988
R039	Ho	0.1524597559268	218.0	2.0	172.0	221.33333333333334	0.9872670013286413	-0.019872675593438183
R039	Ho	0.2613593368637	189.66666666666666	2.0	172.0	221.33333333333334	0.8570919245657826	-0.22539506255546224
R039	Ho	0.3920384235019	202.33333333333334	2.0	172.0	221.33333333333334	0.9157824808347649	-0.12823497733099617
R039	Ho	0.6316159745178	215.0	2.0	172.0	221.33333333333334	0.970831503440199	-0.043343551444454204
R039	Ho	1.001869880102	295.6666666666667	2.0	172.0	221.33333333333334	1.3442433878317204	0.41694352374044313
R039	Ho	1.589914547023	598.0	2.0	172.0	221.33333333333334	2.693169912294844	1.405568461556987
R039	Ho	2.504636450886	983.0	2.0	172.0	221.33333333333334	4.460219698359489	2.14254032152726
R039	Ho	3.985579728498	1561.3333333333333	2.0	172.0	221.33333333333334	7.073518527783801	2.819875504736467
R039	Ho	6.315797474868	2278.0	2.0	172.0	221.33333333333334	10.322249276844763	3.3656797465950468
R039	Ho	9.978192101808	2010.6666666666667	2.0	172.0	221.33333333333334	9.129249289816158	3.1827838047114754
R039	La	0.0	218.33333333333334	2.0	166.0	218.33333333333334	1.0	0.0
R039	La	0.1088998900001	214.66666666666666	2.0	166.0	218.33333333333334	0.9835176898005229	-0.02806358816059279
R039	La	0.1524597559268	263.3333333333333	2.0	166.0	218.33333333333334	1.205376654571898	0.26787324094320164
R039	La	0.2613593368637	341.0	2.0	166.0	218.33333333333334	1.5612984452384586	0.6324763856519575
R039	La	0.3920384235019	449.0	2.0	166.0	218.33333333333334	2.048694419911857	0.9981174533616025
R039	La	0.6316159745178	606.6666666666666	2.0	166.0	218.33333333333334	2.780378381572069	1.473477136719869
R039	La	1.001869880102	1413.3333333333333	2.0	166.0	218.33333333333334	6.477978216600298	2.6895811899944118
R039	La	1.589914547023	2033.0	2.0	166.0	218.33333333333334	9.311219208291858	3.2184184834656135
R039	La	2.504636450886	2456.0	2.0	166.0	218.33333333333334	11.254031279785947	3.4915637427508184
R039	La	3.985579728498	2258.0	2.0	166.0	218.33333333333334	10.351699579637264	3.3645645386233363
R039	La	6.315797474868	2158.3333333333335	2.0	166.0	218.33333333333334	9.889721971556211	3.3043174052691184
R039	La	9.978192101808	1826.3333333333333	2.0	166.0	218.33333333333334	8.365954283902424	3.0587336051208074
R039	Lu	0.0	200.66666666666666	2.0	355.0	200.66666666666666	1.0	0.0
R039	Lu	0.1088998900001	199.66666666666666	2.0	355.0	200.66666666666666	0.9971439253115988	-0.005843739009439218
R039	Lu	0.1524597559268	192.33333333333334	2.0	355.0	200.66666666666666	0.9610322680584352	-0.06241363206948739
R039	Lu	0.2613593368637	209.0	2.0	355.0	200.66666666666666	1.0430112932246611	0.05968457248558536
R039	Lu	0.3920384235019	209.0	2.0	355.0	200.66666666666666	1.0417825977296378	0.05526889423643624
R039	Lu	0.6316159745178	197.0	2.0	355.0	200.66666666666666	0.9845955669153102	-0.026890373554161223
R039	Lu	1.001869880102	207.66666666666666	2.0	355.0	200.66666666666666	1.0343213043063797	0.04799893950440743
R039	Lu	1.589914547023	249.66666666666666	2.0	355.0	200.66666666666666	1.2494462864326399	0.3069593793094809
R039	Lu	2.504636450886	419.3333333333333	2.0	355.0	200.66666666666666	2.0952346375205546	1.04781966596473
R039	Lu	3.985579728498	1058.6666666666667	2.0	355.0	200.66666666666666	5.302089911862603	2.2832667090222762
R039	Lu	6.315797474868	1552.6666666666667	2.0	355.0	200.66666666666666	7.7193346202426065	2.9338226196105324
R039	Lu	9.978192101808	2721.3333333333335	2.0	355.0	200.66666666666666	13.573833937068548	3.761860957104453
R039	Nd	0.0	213.0	2.0	178.0	213.0	1.0	0.0
R039	Nd	0.1088998900001	227.66666666666666	2.0	178.0	213.0	1.071293560549537	0.09478618289532602
R039	Nd	0.1524597559268	253.66666666666666	2.0	178.0	213.0	1.1953198834074472	0.2465504184472391
R039	Nd	0.2613593368637	277.3333333333333	2.0	178.0	213.0	1.3047261268789605	0.3784039782373527
R039	Nd	0.3920384235019	344.0	2.0	178.0	213.0	1.618100944081336	0.6819442262202946
R039	Nd	0.6316159745178	487.3333333333333	2.0	178.0	213.0	2.2853023248873368	1.1671614781971493
R039	Nd	1.001869880102	927.6666666666666	2.0	178.0	213.0	4.360997950676973	2.1197514144426495
R039	Nd	1.589914547023	1522.0	2.0	178.0	213.0	7.170312670984173	2.8325468123478594
R039	Nd	2.504636450886	1879.6666666666667	2.0	178.0	213.0	8.780518498622179	3.1121380593011305
R039	Nd	3.985579728498	2146.6666666666665	2.0	178.0	213.0	10.089366898459028	3.3317070611893
R039	Nd	6.315797474868	2062.3333333333335	2.0	178.0	213.0	9.696697704957172	3.2752286852702386
R039	Nd	9.978192101808	1639.6666666666667	2.0	178.0	213.0	7.716949692104137	2.941964820511488
R039	Sm	0.0	205.33333333333334	2.0	349.0	205.33333333333334	1.0	0.0
R039	Sm	0.1088998900001	207.33333333333334	2.0	349.0	205.33333333333334	1.0093556311728138	0.013023071054464833
R039	Sm	0.1524597559268	210.33333333333334	2.0	349.0	205.33333333333334	1.024748769985993	0.033054077356575444
R039	Sm	0.2613593368637	223.66666666666666	2.0	349.0	205.33333333333334	1.088479747712208	0.12017608821040997
R039	Sm	0.3920384235019	229.66666666666666	2.0	349.0	205.33333333333334	1.1193519119879258	0.15936452233480594
R039	Sm	0.6316159745178	258.6666666666667	2.0	349.0	205.33333333333334	1.2594735903950045	0.330812591135721
R039	Sm	1.001869880102	328.3333333333333	2.0	349.0	205.33333333333334	1.6010395522668832	0.677306094146355
R039	Sm	1.589914547023	375.6666666666667	2.0	349.0	205.33333333333334	1.8328647345408655	0.8708855847837923
R039	Sm	2.504636450886	539.3333333333334	2.0	349.0	205.33333333333334	2.6209590871158923	1.3657754694809026
R039	Sm	3.985579728498	693.6666666666666	2.0	349.0	205.33333333333334	3.37525403636413	1.7542376656440286
R039	Sm	6.315797474868	1031.0	2.0	349.0	205.33333333333334	5.033008382660333	2.3252913142740037
R039	Sm	9.978192101808	1733.3333333333333	2.0	349.0	205.33333333333334	8.428385182964776	3.071004146366556
R039	Tb	0.0	209.33333333333334	2.0	358.0	209.33333333333334	1.0	0.0
R039	Tb	0.1088998900001	216.66666666666666	2.0	358.0	209.33333333333334	1.0372532161431478	0.05108896741066651
R039	Tb	0.1524597559268	225.33333333333334	2.0	358.0	209.33333333333334	1.0762960278444067	0.1021385356195899
R039	Tb	0.2613593368637	232.0	2.0	358.0	209.33333333333334	1.1081393389731076	0.1481146130982978
R039	Tb	0.3920384235019	258.0	2.0	358.0	209.33333333333334	1.2334497405206732	0.29633541206537517
R039	Tb	0.6316159745178	323.0	2.0	358.0	209.33333333333334	1.5458153085184152	0.6268516205994591
R039	Tb	1.001869880102	344.3333333333333	2.0	358.0	209.33333333333334	1.6496495791530599	0.710701210880329
R039	Tb	1.589914547023	535.6666666666666	2.0	358.0	209.33333333333334	2.571602012086605	1.3534185178814424
R039	Tb	2.504636450886	895.0	2.0	358.0	209.33333333333334	4.285611453411572	2.09636940032196
R039	Tb	3.985579728498	1581.0	2.0	358.0	209.33333333333334	7.593906087023467	2.913791401599052
R039	Tb	6.315797474868	2425.0	2.0	358.0	209.33333333333334	11.60824173384667	3.535175505170104
R039	Tb	9.978192101808	2237.6666666666665	2.0	358.0	209.33333333333334	10.693297535589783	3.4185772901283955
R039	Yb	0.0	214.66666666666666	2.0	169.0	214.66666666666666	1.0	0.0
R039	Yb	0.1088998900001	199.66666666666666	2.0	169.0	214.66666666666666	0.9341496167664346	-0.10551596983174626
R039	Yb	0.1524597559268	223.0	2.0	169.0	214.66666666666666	1.038097694100829	0.05382151081563674
R039	Yb	0.2613593368637	178.66666666666666	2.0	169.0	214.66666666666666	0.8346236838614131	-0.2678393173862937
R039	Yb	0.3920384235019	190.0	2.0	169.0	214.66666666666666	0.8865535240972826	-0.17443363013899896
R039	Yb	0.6316159745178	204.66666666666666	2.0	169.0	214.66666666666666	0.9568079121283745	-0.06730652388168823
R039	Yb	1.001869880102	226.0	2.0	169.0	214.66666666666666	1.0553071960190277	0.0761063697891176
R039	Yb	1.589914547023	489.0	2.0	169.0	214.66666666666666	2.2768379914283474	0.9435355577082906
R039	Yb	2.504636450886	822.3333333333334	2.0	169.0	214.66666666666666	3.8484115638799317	1.8970929553667775
R039	Yb	3.985579728498	1805.6666666666667	2.0	169.0	214.66666666666666	8.413071229190187	3.0657237443881598
R039	Yb	6.315797474868	2268.3333333333335	2.0	169.0	214.66666666666666	10.563638025000204	3.4000565150011237
R039	Yb	9.978192101808	2196.6666666666665	2.0	169.0	214.66666666666666	10.250160955390042	3.3553990775276294
R040	Ce	0.0	152.66666666666666	2.0	346.0	152.66666666666666	1.0	0.0
R040	Ce	0.1088998900001	157.33333333333334	2.0	346.0	152.66666666666666	1.0288609472315702	0.03910045122429134
R040	Ce	0.1524597559268	178.66666666666666	2.0	346.0	152.66666666666666	1.1714154968248829	0.227521458168688
R040	Ce	0.2613593368637	169.33333333333334	2.0	346.0	152.66666666666666	1.1096548908069443	0.1481181591834894
R040	Ce	0.3920384235019	193.66666666666666	2.0	346.0	152.66666666666666	1.2720631925768435	0.33889649077083656
R040	Ce	0.6316159745178	217.33333333333334	2.0	346.0	152.66666666666666	1.4231823451279668	0.5073577822213183
R040	Ce	1.001869880102	244.0	2.0	346.0	152.66666666666666	1.5971388744174257	0.6649069984085214
R040	Ce	1.589914547023	306.3333333333333	2.0	346.0	152.66666666666666	2.0074766618324156	0.9979357729305588
R040	Ce	2.504636450886	341.3333333333333	2.0	346.0	152.66666666666666	2.242145750317981	1.1600232785934788
R040	Ce	3.985579728498	487.6666666666667	2.0	346.0	152.66666666666666	3.1939881631254607	1.6753501053881685
R040	Ce	6.315797474868	514.6666666666666	2.0	346.0	152.66666666666666	3.391022373664127	1.7019163787091935
R040	Ce	9.978192101808	756.0	2.0	346.0	152.66666666666666	4.944993264902869	2.304852515238238
R040	Dy	0.0	150.0	2.0	352.0	150.0	1.0	0.0
R040	Dy	0.1088998900001	156.33333333333334	2.0	352.0	150.0	1.0435825435825437	0.052646895113774815
R040	Dy	0.1524597559268	162.33333333333334	2.0	352.0	150.0	1.0824558324558324	0.10916708454887158
R040	Dy	0.2613593368637	156.0	2.0	352.0	150.0	1.0414180414180414	0.05435063633784639
R040	Dy	0.3920384235019	170.66666666666666	2.0	352.0	150.0	1.137972387972388	0.18455700243265127
R040	Dy	0.6316159745178	184.0	2.0	352.0	150.0	1.2295542295542294	0.2816919855393943
R040	Dy	1.001869880102	209.0	2.0	352.0	150.0	1.3954018954018954	0.4550942576706582
R040	Dy	1.589914547023	230.66666666666666	2.0	352.0	150.0	1.5423247923247922	0.5973182762546195
R040	Dy	2.504636450886	228.66666666666666	2.0	352.0	150.0	1.5267930267930268	0.6024444717120683
R040	Dy	3.985579728498	287.0	2.0	352.0	150.0	1.9183924183924184	0.9246131980028931
R040	Dy	6.315797474868	316.0	2.0	352.0	150.0	2.10995085995086	1.071942328472488
R040	Dy	9.978192101808	430.3333333333333	2.0	352.0	150.0	2.870978120978121	1.513439671933824
R040	Eu	0.0	152.0	2.0	175.0	152.0	1.0	0.0
R040	Eu	0.1088998900001	150.0	2.0	175.0	152.0	0.9871309681543865	-0.01903437418505351
R040	Eu	0.1524597559268	155.0	2.0	175.0	152.0	1.0196670018996536	0.027720193576417567
R040	Eu	0.2613593368637	152.66666666666666	2.0	175.0	152.0	1.0050572860723237	0.005903816865744353
R040	Eu	0.3920384235019	156.33333333333334	2.0	175.0	152.0	1.031276724568473	0.03720921658898258
R040	Eu	0.6316159745178	202.33333333333334	2.0	175.0	152.0	1.3315859979034634	0.40296871120100525
R040	Eu	1.001869880102	224.0	2.0	175.0	152.0	1.472535885512994	0.5568646461526597
R040	Eu	1.589914547023	294.3333333333333	2.0	175.0	152.0	1.9359146273326628	0.9499901384149544
R040	Eu	2.504636450886	439.0	2.0	175.0	152.0	2.8922993714191456	1.5193870006583445
R040	Eu	3.985579728498	571.0	2.0	175.0	152.0	3.7667485364913653	1.9024277460982388
R040	Eu	6.315797474868	746.6666666666666	2.0	175.0	152.0	4.942814174502073	2.2219305818389032
R040	Eu	9.978192101808	892.6666666666666	2.0	175.0	152.0	5.872750005131117	2.5539383396984214
R040	Ho	0.0	167.33333333333334	2.0	172.0	167.33333333333334	1.0	0.0
R040	Ho	0.1088998900001	154.33333333333334	2.0	172.0	167.33333333333334	0.9249534380348333	-0.11884599991812239
R040	Ho	0.1524597559268	153.0	2.0	172.0	167.33333333333334	0.9163646431088291	-0.12740635989246865
R040	Ho	0.2613593368637	144.33333333333334	2.0	172.0	167.33333333333334	0.8600057887848586	-0.21956023802854077
R040	Ho	0.3920384235019	150.33333333333334	2.0	172.0	167.33333333333334	0.8972427766032417	-0.1572209505089543
R040	Ho	0.6316159745178	148.66666666666666	2.0	172.0	167.33333333333334	0.8877919561059096	-0.17381481451050518
R040	Ho	1.001869880102	149.0	2.0	172.0	167.33333333333334	0.8954495117285814	-0.16646431296733435
R040	Ho	1.589914547023	259.0	2.0	172.0	167.33333333333334	1.5765063424947146	0.5804296052106445
R040	Ho	2.504636450886	240.0	2.0	172.0	167.33333333333334	1.44478631833283	0.5196358077914903
R040	Ho	3.985579728498	428.3333333333333	2.0	172.0	167.33333333333334	2.5693332829960736	1.349032043764004
R040	Ho	6.315797474868	526.6666666666666	2.0	172.0	167.33333333333334	3.1684913923286016	1.6540520181995202
R040	Ho	9.978192101808	1051.3333333333333	2.0	172.0	167.33333333333334	6.287180358401289	2.6507908205606614
R040	La	0.0	163.66666666666666	2.0	166.0	163.66666666666666	1.0	0.0
R040	La	0.1088998900001	159.33333333333334	2.0	166.0	163.66666666666666	0.9712793594070908	-0.043343352078044635
R040	La	0.1524597559268	163.0	2.0	166.0	163.66666666666666	0.9972583207695952	-0.0075784439427579705
R040	La	0.2613593368637	167.0	2.0	166.0	163.66666666666666	1.0177275701848723	0.023320301707073873
R040	La	0.3920384235019	198.33333333333334	2.0	166.0	163.66666666666666	1.2135410018617783	0.27720491075822745
R040	La	0.6316159745178	211.33333333333334	2.0	166.0	163.66666666666666	1.2938941569126303	0.3702285621816029
R040	La	1.001869880102	256.0	2.0	166.0	163.66666666666666	1.5615991356667551	0.635032416545812
R040	La	1.589914547023	428.0	2.0	166.0	163.66666666666666	2.6131020215262915	1.361982508512962
R040	La	2.504636450886	666.3333333333334	2.0	166.0	163.66666666666666	4.070001505586137	2.0249627051396026
R040	La	3.985579728498	794.0	2.0	166.0	163.66666666666666	4.879233124239424	2.2756845896671245
R040	La	6.315797474868	1082.3333333333333	2.0	166.0	163.66666666666666	6.645604425613541	2.7239473162532346
R040	La	9.978192101808	978.3333333333334	2.0	166.0	163.66666666666666	5.9809317630322	2.580296273557805
R040	Lu	0.0	152.66666666666666	2.0	355.0	152.66666666666666	1.0	0.0
R040	Lu	0.1088998900001	142.66666666666666	2.0	355.0	152.66666666666666	0.9341286013471444	-0.09878047622855023
R040	Lu	0.1524597559268	158.33333333333334	2.0	355.0	152.66666666666666	1.0380936208750777	0.05106599252602841
R040	Lu	0.2613593368637	145.33333333333334	2.0	355.0	152.66666666666666	0.9515763853512199	-0.07407078232105681
R040	Lu	0.3920384235019	152.0	2.0	355.0	152.66666666666666	0.995868002490519	-0.008668225812983215
R040	Lu	0.6316159745178	164.0	2.0	355.0	152.66666666666666	1.073852380143771	0.10161460138796509
R040	Lu	1.001869880102	164.0	2.0	355.0	152.66666666666666	1.0741353936718177	0.09977740541035218
R040	Lu	1.589914547023	180.66666666666666	2.0	355.0	152.66666666666666	1.1834493688798324	0.24117442988477156
R040	Lu	2.504636450886	193.0	2.0	355.0	152.66666666666666	1.2646317994000114	0.32670801906634345
R040	Lu	3.985579728498	239.0	2.0	355.0	152.66666666666666	1.5663666723269374	0.6461380930150294
R040	Lu	6.315797474868	276.6666666666667	2.0	355.0	152.66666666666666	1.810225278768325	0.8354816006734277
R040	Lu	9.978192101808	340.6666666666667	2.0	355.0	152.66666666666666	2.2331465444048226	1.1570747504081715
R040	Nd	0.0	156.33333333333334	2.0	178.0	156.33333333333334	1.0	0.0
R040	Nd	0.1088998900001	154.0	2.0	178.0	156.33333333333334	0.9859909955935827	-0.023886467555602184
R040	Nd	0.1524597559268	148.66666666666666	2.0	178.0	156.33333333333334	0.9481220915628059	-0.08188980708033618
R040	Nd	0.2613593368637	163.66666666666666	2.0	178.0	156.33333333333334	1.0495309770860526	0.06764124545021093
R040	Nd	0.3920384235019	171.0	2.0	178.0	156.33333333333334	1.0977536964497114	0.13038721792477126
R040	Nd	0.6316159745178	191.0	2.0	178.0	156.33333333333334	1.2234910798659733	0.28978254730584024
R040	Nd	1.001869880102	216.66666666666666	2.0	178.0	156.33333333333334	1.3863896543448613	0.4708995110654162
R040	Nd	1.589914547023	372.6666666666667	2.0	178.0	156.33333333333334	2.4022720011571366	1.2439069656360666
R040	Nd	2.504636450886	507.0	2.0	178.0	156.33333333333334	3.262703439022731	1.6945026965906138
R040	Nd	3.985579728498	781.0	2.0	178.0	156.33333333333334	5.024498093342639	2.317335357833754
R040	Nd	6.315797474868	963.6666666666666	2.0	178.0	156.33333333333334	6.209807782776335	2.6173441622829117
R040	Nd	9.978192101808	943.3333333333334	2.0	178.0	156.33333333333334	6.040338676071553	2.5943118974071777
R040	Sm	0.0	155.0	2.0	349.0	155.0	1.0	0.0
R040	Sm	0.1088998900001	155.66666666666666	2.0	349.0	155.0	1.0047485035866586	0.006027386715792781
R040	Sm	0.1524597559268	165.0	2.0	349.0	155.0	1.0650835811218833	0.08683544484906032
R040	Sm	0.2613593368637	159.0	2.0	349.0	155.0	1.0264656818237237	0.036738046840999024
R040	Sm	0.3920384235019	157.66666666666666	2.0	349.0	155.0	1.0193907987612725	0.02377043539151717
R040	Sm	0.6316159745178	164.0	2.0	349.0	155.0	1.057494294767251	0.08018118370167289
R040	Sm	1.001869880102	185.0	2.0	349.0	155.0	1.1935739571723847	0.2543158886160668
R040	Sm	1.589914547023	224.0	2.0	349.0	155.0	1.4468418255597297	0.5317799860617308
R040	Sm	2.504636450886	247.66666666666666	2.0	349.0	155.0	1.6042899334018965	0.6692716580714189
R040	Sm	3.985579728498	321.3333333333333	2.0	349.0	155.0	2.075718048903634	1.0442272240954222
R040	Sm	6.315797474868	321.0	2.0	349.0	155.0	2.0784159319072764	1.0216436535399478
R040	Sm	9.978192101808	457.6666666666667	2.0	349.0	155.0	2.949447370572617	1.5575332353717817
R040	Tb	0.0	159.66666666666666	2.0	358.0	159.66666666666666	1.0	0.0
R040	Tb	0.1088998900001	154.33333333333334	2.0	358.0	159.66666666666666	0.9758860153256705	-0.04717065039966808
R040	Tb	0.1524597559268	155.0	2.0	358.0	159.66666666666666	0.9787835249042146	-0.04179112700259707
R040	Tb	0.2613593368637	171.0	2.0	358.0	159.66666666666666	1.078735632183908	0.102486571629831
R040	Tb	0.3920384235019	169.0	2.0	358.0	159.66666666666666	1.0578544061302682	0.08053803284904336
R040	Tb	0.6316159745178	184.0	2.0	358.0	159.66666666666666	1.160704022988506	0.20733377096069863
R040	Tb	1.001869880102	196.66666666666666	2.0	358.0	159.66666666666666	1.23852969348659	0.3036992018350683
R040	Tb	1.589914547023	198.0	2.0	358.0	159.66666666666666	1.2458572796934866	0.31390457964398444
R040	Tb	2.504636450886	231.33333333333334	2.0	358.0	159.66666666666666	1.464200191570881	0.5354517127953083
R040	Tb	3.985579728498	230.66666666666666	2.0	358.0	159.66666666666666	1.4446599616858238	0.5303179619992063
R040	Tb	6.315797474868	262.3333333333333	2.0	358.0	159.66666666666666	1.6473659003831418	0.7180851103598176
R040	Tb	9.978192101808	341.0	2.0	358.0	159.66666666666666	2.1388170498084293	1.0904856773792437
R040	Yb	0.0	161.66666666666666	2.0	169.0	161.66666666666666	1.0	0.0
R040	Yb	0.1088998900001	143.66666666666666	2.0	169.0	161.66666666666666	0.887947217593294	-0.1784276778692798
R040	Yb	0.1524597559268	155.0	2.0	169.0	161.66666666666666	0.9591971544715446	-0.061729001925818226
R040	Yb	0.2613593368637	144.33333333333334	2.0	169.0	161.66666666666666	0.8931661238196232	-0.1672524508537898
R040	Yb	0.3920384235019	147.0	2.0	169.0	161.66666666666666	0.9096443720648386	-0.13773608140983593
R040	Yb	0.6316159745178	142.0	2.0	169.0	161.66666666666666	0.8787001969398576	-0.18772819201579796
R040	Yb	1.001869880102	153.66666666666666	2.0	169.0	161.66666666666666	0.9509424077160027	-0.07422962326046988
R040	Yb	1.589914547023	191.66666666666666	2.0	169.0	161.66666666666666	1.1862129475332022	0.24154612280861532
R040	Yb	2.504636450886	287.6666666666667	2.0	169.0	161.66666666666666	1.7798367040347423	0.8310735383613927
R040	Yb	3.985579728498	406.3333333333333	2.0	169.0	161.66666666666666	2.500990380245417	1.1668831245388283
R040	Yb	6.315797474868	550.6666666666666	2.0	169.0	161.66666666666666	3.4006690905418373	1.743481861900156
R040	Yb	9.978192101808	1257.3333333333333	2.0	169.0	161.66666666666666	7.779378124526588	2.9587549010977923
R041	Ce	0.0	368.3333333333333	2.0	346.0	368.3333333333333	1.0	0.0
R041	Ce	0.1088998900001	372.0	2.0	346.0	368.3333333333333	1.0109066859066858	0.008065845217599732
R041	Ce	0.1524597559268	395.6666666666667	2.0	346.0	368.3333333333333	1.076166426166426	0.1031410536220807
R041	Ce	0.2613593368637	421.3333333333333	2.0	346.0	368.3333333333333	1.1432539682539682	0.19193155607531986
R041	Ce	0.3920384235019	495.3333333333333	2.0	346.0	368.3333333333333	1.3494708994708995	0.4212658448917068
R041	Ce	0.6316159745178	534.6666666666666	2.0	346.0	368.3333333333333	1.4525372775372773	0.5347178326931836
R041	Ce	1.001869880102	780.6666666666666	2.0	346.0	368.3333333333333	2.128956228956229	1.0529719378998037
R041	Ce	1.589914547023	1244.6666666666667	2.0	346.0	368.3333333333333	3.361267436267436	1.7296288231283323
R041	Ce	2.504636450886	2132.0	2.0	346.0	368.3333333333333	5.759583934583934	2.483764719059916
R041	Ce	3.985579728498	3213.6666666666665	2.0	346.0	368.3333333333333	8.667592592592593	3.0792745270058215
R041	Ce	6.315797474868	4551.666666666667	2.0	346.0	368.3333333333333	12.358225108225108	3.6269012523791813
R041	Ce	9.978192101808	3777.3333333333335	2.0	346.0	368.3333333333333	10.264057239057239	3.3556315589715755
R041	Dy	0.0	359.6666666666667	2.0	352.0	359.6666666666667	1.0	0.0
R041	Dy	0.1088998900001	356.3333333333333	2.0	352.0	359.6666666666667	0.9930160337654484	-0.014979074405989187
R041	Dy	0.1524597559268	367.6666666666667	2.0	352.0	359.6666666666667	1.0214738037755768	0.030055183891500078
R041	Dy	0.2613593368637	381.6666666666667	2.0	352.0	359.6666666666667	1.0606510730967071	0.083255515933655
R041	Dy	0.3920384235019	371.6666666666667	2.0	352.0	359.6666666666667	1.0320284917140052	0.043980711607772255
R041	Dy	0.6316159745178	454.3333333333333	2.0	352.0	359.6666666666667	1.2676688397999873	0.3230112164389289
R041	Dy	1.001869880102	527.6666666666666	2.0	352.0	359.6666666666667	1.4661642811860276	0.55096424408955
R041	Dy	1.589914547023	675.0	2.0	352.0	359.6666666666667	1.881468516262762	0.9034927470365018
R041	Dy	2.504636450886	1031.6666666666667	2.0	352.0	359.6666666666667	2.8792054780010616	1.5167613601036656
R041	Dy	3.985579728498	2417.6666666666665	2.0	352.0	359.6666666666667	6.716535935639314	2.7466869310475364
R041	Dy	6.315797474868	4508.0	2.0	352.0	359.6666666666667	12.493538498590356	3.635110052977731
R041	Dy	9.978192101808	4325.333333333333	2.0	352.0	359.6666666666667	12.032140729363881	3.5872521982380756
R041	Eu	0.0	391.6666666666667	2.0	175.0	391.6666666666667	1.0	0.0
R041	Eu	0.1088998900001	384.6666666666667	2.0	175.0	391.6666666666667	0.9837846605105544	-0.02479676124736351
R041	Eu	0.1524597559268	389.3333333333333	2.0	175.0	391.6666666666667	0.9956895575257002	-0.008722949513487399
R041	Eu	0.2613593368637	412.3333333333333	2.0	175.0	391.6666666666667	1.0557237139394122	0.07506055082433809
R041	Eu	0.3920384235019	463.3333333333333	2.0	175.0	391.6666666666667	1.183895251379927	0.24060439224653088
R041	Eu	0.6316159745178	561.0	2.0	175.0	391.6666666666667	1.433624181800921	0.5171686950130779
R041	Eu	1.001869880102	811.0	2.0	175.0	391.6666666666667	2.0734317942785516	1.0484189000028734
R041	Eu	1.589914547023	1239.3333333333333	2.0	175.0	391.6666666666667	3.167480498500984	1.661563194956117
R041	Eu	2.504636450886	2113.3333333333335	2.0	175.0	391.6666666666667	5.37386405467839	2.4055984392996437
R041	Eu	3.985579728498	3550.0	2.0	175.0	391.6666666666667	9.081974202347554	3.176080074986229
R041	Eu	6.315797474868	3644.3333333333335	2.0	175.0	391.6666666666667	9.299647836532737	3.2170197725394782
R041	Eu	9.978192101808	3303.0	2.0	175.0	391.6666666666667	8.452416640596722	3.076739111474106
R041	Ho	0.0	386.3333333333333	2.0	172.0	386.3333333333333	1.0	0.0
R041	Ho	0.1088998900001	370.3333333333333	2.0	172.0	386.3333333333333	0.9584503823262867	-0.06328130710923759
R041	Ho	0.1524597559268	362.6666666666667	2.0	172.0	386.3333333333333	0.940324845344175	-0.09531482188348755
R041	Ho	0.2613593368637	339.0	2.0	172.0	386.3333333333333	0.8767840560458344	-0.1911763760693732
R041	Ho	0.3920384235019	355.6666666666667	2.0	172.0	386.3333333333333	0.9219953196837651	-0.12129786689084247
R041	Ho	0.6316159745178	283.0	2.0	172.0	386.3333333333333	0.7343818224085794	-0.4525833842861901
R041	Ho	1.001869880102	350.6666666666667	2.0	172.0	386.3333333333333	0.9076939946219209	-0.140968098730629
R041	Ho	1.589914547023	405.6666666666667	2.0	172.0	386.3333333333333	1.0492474154547657	0.06631336225032655
R041	Ho	2.504636450886	711.6666666666666	2.0	172.0	386.3333333333333	1.8383102057046135	0.8738856766368878
R041	Ho	3.985579728498	1883.6666666666667	2.0	172.0	386.3333333333333	4.865901870577916	2.277768166360319
R041	Ho	6.315797474868	2457.3333333333335	2.0	172.0	386.3333333333333	6.368223533721857	2.6517563956211148
R041	Ho	9.978192101808	3782.3333333333335	2.0	172.0	386.3333333333333	9.787355928728104	3.2898470004318203
R041	La	0.0	357.3333333333333	2.0	166.0	357.3333333333333	1.0	0.0
R041	La	0.1088998900001	348.6666666666667	2.0	166.0	357.3333333333333	0.9770087968147713	-0.03677466548605989
R041	La	0.1524597559268	362.3333333333333	2.0	166.0	357.3333333333333	1.0138153983605909	0.01938100025875713
R041	La	0.2613593368637	389.3333333333333	2.0	166.0	357.3333333333333	1.093627211591384	0.12051926921243859
R041	La	0.3920384235019	469.6666666666667	2.0	166.0	357.3333333333333	1.3169984398252577	0.393859330164801
R041	La	0.6316159745178	534.3333333333334	2.0	166.0	357.3333333333333	1.4971486246759997	0.5814078883571238
R041	La	1.001869880102	987.3333333333334	2.0	166.0	357.3333333333333	2.7652105969090406	1.4424737866575743
R041	La	1.589914547023	1899.3333333333333	2.0	166.0	357.3333333333333	5.315313376630733	2.38057838699612
R041	La	2.504636450886	2918.0	2.0	166.0	357.3333333333333	8.247544261147661	3.012285736700458
R041	La	3.985579728498	3714.3333333333335	2.0	166.0	357.3333333333333	10.422011530316448	3.3773191097806383
R041	La	6.315797474868	3707.0	2.0	166.0	357.3333333333333	10.394120907268059	3.3762703624149424
R041	La	9.978192101808	3352.6666666666665	2.0	166.0	357.3333333333333	9.419963478447293	3.2264617565846563
R041	Lu	0.0	363.6666666666667	2.0	355.0	363.6666666666667	1.0	0.0
R041	Lu	0.1088998900001	377.0	2.0	355.0	363.6666666666667	1.0385830710528525	0.05320794560046738
R041	Lu	0.1524597559268	358.3333333333333	2.0	355.0	363.6666666666667	0.988634178913372	-0.022333059760306053
R041	Lu	0.2613593368637	366.0	2.0	355.0	363.6666666666667	1.0096757590566687	0.008725337831780014
R041	Lu	0.3920384235019	355.3333333333333	2.0	355.0	363.6666666666667	0.9796042803284913	-0.03271476662778556
R041	Lu	0.6316159745178	353.6666666666667	2.0	355.0	363.6666666666667	0.9752063773491964	-0.03925006457479335
R041	Lu	1.001869880102	349.6666666666667	2.0	355.0	363.6666666666667	0.9605252031110051	-0.05943804355633304
R041	Lu	1.589914547023	378.6666666666667	2.0	355.0	363.6666666666667	1.0423526128250844	0.059346906998032904
R041	Lu	2.504636450886	387.6666666666667	2.0	355.0	363.6666666666667	1.0687477726313168	0.09224718122200393
R041	Lu	3.985579728498	499.0	2.0	355.0	363.6666666666667	1.3787875275137367	0.4538948120263149
R041	Lu	6.315797474868	1390.3333333333333	2.0	355.0	363.6666666666667	3.8332595834535623	1.9356950451705845
R041	Lu	9.978192101808	3502.6666666666665	2.0	355.0	363.6666666666667	9.612502661722951	3.262467670204478
R041	Nd	0.0	382.0	2.0	178.0	382.0	1.0	0.0
R041	Nd	0.1088998900001	380.3333333333333	2.0	178.0	382.0	0.9962494464546449	-0.009948403577114157
R041	Nd	0.1524597559268	407.0	2.0	178.0	382.0	1.0665293413583428	0.08763282572781372
R041	Nd	0.2613593368637	437.0	2.0	178.0	382.0	1.1445673594784402	0.19341707788025067
R041	Nd	0.3920384235019	529.0	2.0	178.0	382.0	1.386066185929387	0.466786167020095
R041	Nd	0.6316159745178	689.6666666666666	2.0	178.0	382.0	1.8055440733963308	0.8420404413880506
R041	Nd	1.001869880102	1087.6666666666667	2.0	178.0	382.0	2.847812105814842	1.507875712159353
R041	Nd	1.589914547023	1937.0	2.0	178.0	382.0	5.055190100470538	2.2965981757330955
R041	Nd	2.504636450886	3195.0	2.0	178.0	382.0	8.368607579277894	3.0629120014250826
R041	Nd	3.985579728498	3673.6666666666665	2.0	178.0	382.0	9.634025289702445	3.2564265771420655
R041	Nd	6.315797474868	3932.3333333333335	2.0	178.0	382.0	10.297136369229392	3.3626714813957315
R041	Nd	9.978192101808	3254.0	2.0	178.0	382.0	8.520463181749092	3.0907298914525927
R041	Sm	0.0	367.6666666666667	2.0	349.0	367.6666666666667	1.0	0.0
R041	Sm	0.1088998900001	369.6666666666667	2.0	349.0	367.6666666666667	1.0066631570254758	0.007264363148747566
R041	Sm	0.1524597559268	378.0	2.0	349.0	367.6666666666667	1.0290184101325406	0.03989578789667327
R041	Sm	0.2613593368637	359.3333333333333	2.0	349.0	367.6666666666667	0.9794750505801231	-0.037575830283033074
R041	Sm	0.3920384235019	369.3333333333333	2.0	349.0	367.6666666666667	1.0052705907551922	0.006754348030288966
R041	Sm	0.6316159745178	399.3333333333333	2.0	349.0	367.6666666666667	1.0900051999463232	0.11601363150392298
R041	Sm	1.001869880102	523.0	2.0	349.0	367.6666666666667	1.425043676968496	0.5080668229347242
R041	Sm	1.589914547023	626.3333333333334	2.0	349.0	367.6666666666667	1.7037382194764443	0.7686052981836582
R041	Sm	2.504636450886	818.6666666666666	2.0	349.0	367.6666666666667	2.2310582600437674	1.1528568800623433
R041	Sm	3.985579728498	1071.6666666666667	2.0	349.0	367.6666666666667	2.9175547220157725	1.5373970065796623
R041	Sm	6.315797474868	1611.0	2.0	349.0	367.6666666666667	4.398058471654486	2.1272141299711165
R041	Sm	9.978192101808	3018.0	2.0	349.0	367.6666666666667	8.197644733989842	3.0244788316336373
R041	Tb	0.0	379.3333333333333	2.0	358.0	379.3333333333333	1.0	0.0
R041	Tb	0.1088998900001	375.3333333333333	2.0	358.0	379.3333333333333	0.9909645715630885	-0.01416157887863143
R041	Tb	0.1524597559268	404.3333333333333	2.0	358.0	379.3333333333333	1.068600517890772	0.09385532552013885
R041	Tb	0.2613593368637	410.3333333333333	2.0	358.0	379.3333333333333	1.083222693032015	0.11415197006405577
R041	Tb	0.3920384235019	436.0	2.0	358.0	379.3333333333333	1.1492155131826742	0.20050101860966807
R041	Tb	0.6316159745178	477.6666666666667	2.0	358.0	379.3333333333333	1.2615913370998115	0.3326020339697387
R041	Tb	1.001869880102	570.6666666666666	2.0	358.0	379.3333333333333	1.509505649717514	0.5905479659380148
R041	Tb	1.589914547023	722.6666666666666	2.0	358.0	379.3333333333333	1.9118579331450096	0.9312788063960643
R041	Tb	2.504636450886	1515.3333333333333	2.0	358.0	379.3333333333333	3.9610734463276835	1.9430131237110604
R041	Tb	3.985579728498	2989.3333333333335	2.0	358.0	379.3333333333333	7.8363518126177025	2.9372958473427015
R041	Tb	6.315797474868	4107.666666666667	2.0	358.0	379.3333333333333	10.82165548493409	3.428146014207624
R041	Tb	9.978192101808	4308.666666666667	2.0	358.0	379.3333333333333	11.383706450094161	3.5074337836000313
R041	Yb	0.0	352.0	2.0	169.0	352.0	1.0	0.0
R041	Yb	0.1088998900001	353.6666666666667	2.0	169.0	352.0	1.005543165824165	0.006877883193334082
R041	Yb	0.1524597559268	372.0	2.0	169.0	352.0	1.0566037268312023	0.07923905785589537
R041	Yb	0.2613593368637	354.3333333333333	2.0	169.0	352.0	1.0085480886774374	0.003664431047710979
R041	Yb	0.3920384235019	318.3333333333333	2.0	169.0	352.0	0.9050071034459973	-0.14807540499743924
R041	Yb	0.6316159745178	318.0	2.0	169.0	352.0	0.9044446096408629	-0.14864699206058163
R041	Yb	1.001869880102	304.6666666666667	2.0	169.0	352.0	0.8658373806455876	-0.20976836085284187
R041	Yb	1.589914547023	337.3333333333333	2.0	169.0	352.0	0.958781841609674	-0.06107828865181369
R041	Yb	2.504636450886	576.3333333333334	2.0	169.0	352.0	1.6314451382694024	0.668435972783722
R041	Yb	3.985579728498	2458.3333333333335	2.0	169.0	352.0	6.980447351901411	2.802908174829786
R041	Yb	6.315797474868	2525.6666666666665	2.0	169.0	352.0	7.136604222420458	2.783703411580731
R041	Yb	9.978192101808	3764.0	2.0	169.0	352.0	10.698687514454685	3.418819510341507
