## Supplemental Information 2 for "LanTERN: a fluorescent sensor that specifically binds lanthanides": 7-31-CONC.xlsx

### Sheet: Sheet1
Dispensed well	Dispensed row	Dispensed col	Non-random well	Non-random row	Non-random col	Well contents	Single fluid concentration	Units
A01	1	1	A01	1	1	La	9.97819	uM
A02	1	2	A02	1	2	La	6.3158	uM
A03	1	3	A03	1	3	La	3.98558	uM
A04	1	4	A04	1	4	La	2.50464	uM
A05	1	5	A05	1	5	La	1.58991	uM
A06	1	6	A06	1	6	La	1.00187	uM
A07	1	7	A07	1	7	La	0.631616	uM
A08	1	8	A08	1	8	La	0.392038	uM
A09	1	9	A09	1	9	La	0.261359	uM
A10	1	10	A10	1	10	La	0.15246	uM
A11	1	11	A11	1	11	La	0.1089	uM
A12	1	12	A12	1	12			uM
A13	1	13	A13	1	13	Ce	9.97819	uM
A14	1	14	A14	1	14	Ce	6.3158	uM
A15	1	15	A15	1	15	Ce	3.98558	uM
A16	1	16	A16	1	16	Ce	2.50464	uM
A17	1	17	A17	1	17	Ce	1.58991	uM
A18	1	18	A18	1	18	Ce	1.00187	uM
A19	1	19	A19	1	19	Ce	0.631616	uM
A20	1	20	A20	1	20	Ce	0.392038	uM
A21	1	21	A21	1	21	Ce	0.261359	uM
A22	1	22	A22	1	22	Ce	0.15246	uM
A23	1	23	A23	1	23	Ce	0.1089	uM
A24	1	24	A24	1	24			uM
B01	2	1	B01	2	1	La	9.97819	uM
B02	2	2	B02	2	2	La	6.3158	uM
B03	2	3	B03	2	3	La	3.98558	uM
B04	2	4	B04	2	4	La	2.50464	uM
B05	2	5	B05	2	5	La	1.58991	uM
B06	2	6	B06	2	6	La	1.00187	uM
B07	2	7	B07	2	7	La	0.631616	uM
B08	2	8	B08	2	8	La	0.392038	uM
B09	2	9	B09	2	9	La	0.261359	uM
B10	2	10	B10	2	10	La	0.15246	uM
B11	2	11	B11	2	11	La	0.1089	uM
B12	2	12	B12	2	12			uM
B13	2	13	B13	2	13	Ce	9.97819	uM
B14	2	14	B14	2	14	Ce	6.3158	uM
B15	2	15	B15	2	15	Ce	3.98558	uM
B16	2	16	B16	2	16	Ce	2.50464	uM
B17	2	17	B17	2	17	Ce	1.58991	uM
B18	2	18	B18	2	18	Ce	1.00187	uM
B19	2	19	B19	2	19	Ce	0.631616	uM
B20	2	20	B20	2	20	Ce	0.392038	uM
B21	2	21	B21	2	21	Ce	0.261359	uM
B22	2	22	B22	2	22	Ce	0.15246	uM
B23	2	23	B23	2	23	Ce	0.1089	uM
B24	2	24	B24	2	24			uM
C01	3	1	C01	3	1	La	9.97819	uM
C02	3	2	C02	3	2	La	6.3158	uM
C03	3	3	C03	3	3	La	3.98558	uM
C04	3	4	C04	3	4	La	2.50464	uM
C05	3	5	C05	3	5	La	1.58991	uM
C06	3	6	C06	3	6	La	1.00187	uM
C07	3	7	C07	3	7	La	0.631616	uM
C08	3	8	C08	3	8	La	0.392038	uM
C09	3	9	C09	3	9	La	0.261359	uM
C10	3	10	C10	3	10	La	0.15246	uM
C11	3	11	C11	3	11	La	0.1089	uM
C12	3	12	C12	3	12			uM
C13	3	13	C13	3	13	Ce	9.97819	uM
C14	3	14	C14	3	14	Ce	6.3158	uM
C15	3	15	C15	3	15	Ce	3.98558	uM
C16	3	16	C16	3	16	Ce	2.50464	uM
C17	3	17	C17	3	17	Ce	1.58991	uM
C18	3	18	C18	3	18	Ce	1.00187	uM
C19	3	19	C19	3	19	Ce	0.631616	uM
C20	3	20	C20	3	20	Ce	0.392038	uM
C21	3	21	C21	3	21	Ce	0.261359	uM
C22	3	22	C22	3	22	Ce	0.15246	uM
C23	3	23	C23	3	23	Ce	0.1089	uM
C24	3	24	C24	3	24			uM
D01	4	1	D01	4	1	Yb	9.97819	uM
D02	4	2	D02	4	2	Yb	6.3158	uM
D03	4	3	D03	4	3	Yb	3.98558	uM
D04	4	4	D04	4	4	Yb	2.50464	uM
D05	4	5	D05	4	5	Yb	1.58991	uM
D06	4	6	D06	4	6	Yb	1.00187	uM
D07	4	7	D07	4	7	Yb	0.631616	uM
D08	4	8	D08	4	8	Yb	0.392038	uM
D09	4	9	D09	4	9	Yb	0.261359	uM
D10	4	10	D10	4	10	Yb	0.15246	uM
D11	4	11	D11	4	11	Yb	0.1089	uM
D12	4	12	D12	4	12			uM
D13	4	13	D13	4	13	Sm	9.97819	uM
D14	4	14	D14	4	14	Sm	6.3158	uM
D15	4	15	D15	4	15	Sm	3.98558	uM
D16	4	16	D16	4	16	Sm	2.50464	uM
D17	4	17	D17	4	17	Sm	1.58991	uM
D18	4	18	D18	4	18	Sm	1.00187	uM
D19	4	19	D19	4	19	Sm	0.631616	uM
D20	4	20	D20	4	20	Sm	0.392038	uM
D21	4	21	D21	4	21	Sm	0.261359	uM
D22	4	22	D22	4	22	Sm	0.15246	uM
D23	4	23	D23	4	23	Sm	0.1089	uM
D24	4	24	D24	4	24			uM
E01	5	1	E01	5	1	Yb	9.97819	uM
E02	5	2	E02	5	2	Yb	6.3158	uM
E03	5	3	E03	5	3	Yb	3.98558	uM
E04	5	4	E04	5	4	Yb	2.50464	uM
E05	5	5	E05	5	5	Yb	1.58991	uM
E06	5	6	E06	5	6	Yb	1.00187	uM
E07	5	7	E07	5	7	Yb	0.631616	uM
E08	5	8	E08	5	8	Yb	0.392038	uM
E09	5	9	E09	5	9	Yb	0.261359	uM
E10	5	10	E10	5	10	Yb	0.15246	uM
E11	5	11	E11	5	11	Yb	0.1089	uM
E12	5	12	E12	5	12			uM
E13	5	13	E13	5	13	Sm	9.97819	uM
E14	5	14	E14	5	14	Sm	6.3158	uM
E15	5	15	E15	5	15	Sm	3.98558	uM
E16	5	16	E16	5	16	Sm	2.50464	uM
E17	5	17	E17	5	17	Sm	1.58991	uM
E18	5	18	E18	5	18	Sm	1.00187	uM
E19	5	19	E19	5	19	Sm	0.631616	uM
E20	5	20	E20	5	20	Sm	0.392038	uM
E21	5	21	E21	5	21	Sm	0.261359	uM
E22	5	22	E22	5	22	Sm	0.15246	uM
E23	5	23	E23	5	23	Sm	0.1089	uM
E24	5	24	E24	5	24			uM
F01	6	1	F01	6	1	Yb	9.97819	uM
F02	6	2	F02	6	2	Yb	6.3158	uM
F03	6	3	F03	6	3	Yb	3.98558	uM
F04	6	4	F04	6	4	Yb	2.50464	uM
F05	6	5	F05	6	5	Yb	1.58991	uM
F06	6	6	F06	6	6	Yb	1.00187	uM
F07	6	7	F07	6	7	Yb	0.631616	uM
F08	6	8	F08	6	8	Yb	0.392038	uM
F09	6	9	F09	6	9	Yb	0.261359	uM
F10	6	10	F10	6	10	Yb	0.15246	uM
F11	6	11	F11	6	11	Yb	0.1089	uM
F12	6	12	F12	6	12			uM
F13	6	13	F13	6	13	Sm	9.97819	uM
F14	6	14	F14	6	14	Sm	6.3158	uM
F15	6	15	F15	6	15	Sm	3.98558	uM
F16	6	16	F16	6	16	Sm	2.50464	uM
F17	6	17	F17	6	17	Sm	1.58991	uM
F18	6	18	F18	6	18	Sm	1.00187	uM
F19	6	19	F19	6	19	Sm	0.631616	uM
F20	6	20	F20	6	20	Sm	0.392038	uM
F21	6	21	F21	6	21	Sm	0.261359	uM
F22	6	22	F22	6	22	Sm	0.15246	uM
F23	6	23	F23	6	23	Sm	0.1089	uM
F24	6	24	F24	6	24			uM
G01	7	1	G01	7	1	Ho	9.97819	uM
G02	7	2	G02	7	2	Ho	6.3158	uM
G03	7	3	G03	7	3	Ho	3.98558	uM
G04	7	4	G04	7	4	Ho	2.50464	uM
G05	7	5	G05	7	5	Ho	1.58991	uM
G06	7	6	G06	7	6	Ho	1.00187	uM
G07	7	7	G07	7	7	Ho	0.631616	uM
G08	7	8	G08	7	8	Ho	0.392038	uM
G09	7	9	G09	7	9	Ho	0.261359	uM
G10	7	10	G10	7	10	Ho	0.15246	uM
G11	7	11	G11	7	11	Ho	0.1089	uM
G12	7	12	G12	7	12			uM
G13	7	13	G13	7	13	Dy	9.97819	uM
G14	7	14	G14	7	14	Dy	6.3158	uM
G15	7	15	G15	7	15	Dy	3.98558	uM
G16	7	16	G16	7	16	Dy	2.50464	uM
G17	7	17	G17	7	17	Dy	1.58991	uM
G18	7	18	G18	7	18	Dy	1.00187	uM
G19	7	19	G19	7	19	Dy	0.631616	uM
G20	7	20	G20	7	20	Dy	0.392038	uM
G21	7	21	G21	7	21	Dy	0.261359	uM
G22	7	22	G22	7	22	Dy	0.15246	uM
G23	7	23	G23	7	23	Dy	0.1089	uM
G24	7	24	G24	7	24			uM
H01	8	1	H01	8	1	Ho	9.97819	uM
H02	8	2	H02	8	2	Ho	6.3158	uM
H03	8	3	H03	8	3	Ho	3.98558	uM
H04	8	4	H04	8	4	Ho	2.50464	uM
H05	8	5	H05	8	5	Ho	1.58991	uM
H06	8	6	H06	8	6	Ho	1.00187	uM
H07	8	7	H07	8	7	Ho	0.631616	uM
H08	8	8	H08	8	8	Ho	0.392038	uM
H09	8	9	H09	8	9	Ho	0.261359	uM
H10	8	10	H10	8	10	Ho	0.15246	uM
H11	8	11	H11	8	11	Ho	0.1089	uM
H12	8	12	H12	8	12			uM
H13	8	13	H13	8	13	Dy	9.97819	uM
H14	8	14	H14	8	14	Dy	6.3158	uM
H15	8	15	H15	8	15	Dy	3.98558	uM
H16	8	16	H16	8	16	Dy	2.50464	uM
H17	8	17	H17	8	17	Dy	1.58991	uM
H18	8	18	H18	8	18	Dy	1.00187	uM
H19	8	19	H19	8	19	Dy	0.631616	uM
H20	8	20	H20	8	20	Dy	0.392038	uM
H21	8	21	H21	8	21	Dy	0.261359	uM
H22	8	22	H22	8	22	Dy	0.15246	uM
H23	8	23	H23	8	23	Dy	0.1089	uM
H24	8	24	H24	8	24			uM
I01	9	1	I01	9	1	Ho	9.97819	uM
I02	9	2	I02	9	2	Ho	6.3158	uM
I03	9	3	I03	9	3	Ho	3.98558	uM
I04	9	4	I04	9	4	Ho	2.50464	uM
I05	9	5	I05	9	5	Ho	1.58991	uM
I06	9	6	I06	9	6	Ho	1.00187	uM
I07	9	7	I07	9	7	Ho	0.631616	uM
I08	9	8	I08	9	8	Ho	0.392038	uM
I09	9	9	I09	9	9	Ho	0.261359	uM
I10	9	10	I10	9	10	Ho	0.15246	uM
I11	9	11	I11	9	11	Ho	0.1089	uM
I12	9	12	I12	9	12			uM
I13	9	13	I13	9	13	Dy	9.97819	uM
I14	9	14	I14	9	14	Dy	6.3158	uM
I15	9	15	I15	9	15	Dy	3.98558	uM
I16	9	16	I16	9	16	Dy	2.50464	uM
I17	9	17	I17	9	17	Dy	1.58991	uM
I18	9	18	I18	9	18	Dy	1.00187	uM
I19	9	19	I19	9	19	Dy	0.631616	uM
I20	9	20	I20	9	20	Dy	0.392038	uM
I21	9	21	I21	9	21	Dy	0.261359	uM
I22	9	22	I22	9	22	Dy	0.15246	uM
I23	9	23	I23	9	23	Dy	0.1089	uM
I24	9	24	I24	9	24			uM
J01	10	1	J01	10	1	Eu	9.97819	uM
J02	10	2	J02	10	2	Eu	6.3158	uM
J03	10	3	J03	10	3	Eu	3.98558	uM
J04	10	4	J04	10	4	Eu	2.50464	uM
J05	10	5	J05	10	5	Eu	1.58991	uM
J06	10	6	J06	10	6	Eu	1.00187	uM
J07	10	7	J07	10	7	Eu	0.631616	uM
J08	10	8	J08	10	8	Eu	0.392038	uM
J09	10	9	J09	10	9	Eu	0.261359	uM
J10	10	10	J10	10	10	Eu	0.15246	uM
J11	10	11	J11	10	11	Eu	0.1089	uM
J12	10	12	J12	10	12			uM
J13	10	13	J13	10	13	Lu	9.97819	uM
J14	10	14	J14	10	14	Lu	6.3158	uM
J15	10	15	J15	10	15	Lu	3.98558	uM
J16	10	16	J16	10	16	Lu	2.50464	uM
J17	10	17	J17	10	17	Lu	1.58991	uM
J18	10	18	J18	10	18	Lu	1.00187	uM
J19	10	19	J19	10	19	Lu	0.631616	uM
J20	10	20	J20	10	20	Lu	0.392038	uM
J21	10	21	J21	10	21	Lu	0.261359	uM
J22	10	22	J22	10	22	Lu	0.15246	uM
J23	10	23	J23	10	23	Lu	0.1089	uM
J24	10	24	J24	10	24			uM
K01	11	1	K01	11	1	Eu	9.97819	uM
K02	11	2	K02	11	2	Eu	6.3158	uM
K03	11	3	K03	11	3	Eu	3.98558	uM
K04	11	4	K04	11	4	Eu	2.50464	uM
K05	11	5	K05	11	5	Eu	1.58991	uM
K06	11	6	K06	11	6	Eu	1.00187	uM
K07	11	7	K07	11	7	Eu	0.631616	uM
K08	11	8	K08	11	8	Eu	0.392038	uM
K09	11	9	K09	11	9	Eu	0.261359	uM
K10	11	10	K10	11	10	Eu	0.15246	uM
K11	11	11	K11	11	11	Eu	0.1089	uM
K12	11	12	K12	11	12			uM
K13	11	13	K13	11	13	Lu	9.97819	uM
K14	11	14	K14	11	14	Lu	6.3158	uM
K15	11	15	K15	11	15	Lu	3.98558	uM
K16	11	16	K16	11	16	Lu	2.50464	uM
K17	11	17	K17	11	17	Lu	1.58991	uM
K18	11	18	K18	11	18	Lu	1.00187	uM
K19	11	19	K19	11	19	Lu	0.631616	uM
K20	11	20	K20	11	20	Lu	0.392038	uM
K21	11	21	K21	11	21	Lu	0.261359	uM
K22	11	22	K22	11	22	Lu	0.15246	uM
K23	11	23	K23	11	23	Lu	0.1089	uM
K24	11	24	K24	11	24			uM
L01	12	1	L01	12	1	Eu	9.97819	uM
L02	12	2	L02	12	2	Eu	6.3158	uM
L03	12	3	L03	12	3	Eu	3.98558	uM
L04	12	4	L04	12	4	Eu	2.50464	uM
L05	12	5	L05	12	5	Eu	1.58991	uM
L06	12	6	L06	12	6	Eu	1.00187	uM
L07	12	7	L07	12	7	Eu	0.631616	uM
L08	12	8	L08	12	8	Eu	0.392038	uM
L09	12	9	L09	12	9	Eu	0.261359	uM
L10	12	10	L10	12	10	Eu	0.15246	uM
L11	12	11	L11	12	11	Eu	0.1089	uM
L12	12	12	L12	12	12			uM
L13	12	13	L13	12	13	Lu	9.97819	uM
L14	12	14	L14	12	14	Lu	6.3158	uM
L15	12	15	L15	12	15	Lu	3.98558	uM
L16	12	16	L16	12	16	Lu	2.50464	uM
L17	12	17	L17	12	17	Lu	1.58991	uM
L18	12	18	L18	12	18	Lu	1.00187	uM
L19	12	19	L19	12	19	Lu	0.631616	uM
L20	12	20	L20	12	20	Lu	0.392038	uM
L21	12	21	L21	12	21	Lu	0.261359	uM
L22	12	22	L22	12	22	Lu	0.15246	uM
L23	12	23	L23	12	23	Lu	0.1089	uM
L24	12	24	L24	12	24			uM
M01	13	1	M01	13	1	Nd	9.97819	uM
M02	13	2	M02	13	2	Nd	6.3158	uM
M03	13	3	M03	13	3	Nd	3.98558	uM
M04	13	4	M04	13	4	Nd	2.50464	uM
M05	13	5	M05	13	5	Nd	1.58991	uM
M06	13	6	M06	13	6	Nd	1.00187	uM
M07	13	7	M07	13	7	Nd	0.631616	uM
M08	13	8	M08	13	8	Nd	0.392038	uM
M09	13	9	M09	13	9	Nd	0.261359	uM
M10	13	10	M10	13	10	Nd	0.15246	uM
M11	13	11	M11	13	11	Nd	0.1089	uM
M12	13	12	M12	13	12			uM
M13	13	13	M13	13	13	Tb	9.97819	uM
M14	13	14	M14	13	14	Tb	6.3158	uM
M15	13	15	M15	13	15	Tb	3.98558	uM
M16	13	16	M16	13	16	Tb	2.50464	uM
M17	13	17	M17	13	17	Tb	1.58991	uM
M18	13	18	M18	13	18	Tb	1.00187	uM
M19	13	19	M19	13	19	Tb	0.631616	uM
M20	13	20	M20	13	20	Tb	0.392038	uM
M21	13	21	M21	13	21	Tb	0.261359	uM
M22	13	22	M22	13	22	Tb	0.15246	uM
M23	13	23	M23	13	23	Tb	0.1089	uM
M24	13	24	M24	13	24			uM
N01	14	1	N01	14	1	Nd	9.97819	uM
N02	14	2	N02	14	2	Nd	6.3158	uM
N03	14	3	N03	14	3	Nd	3.98558	uM
N04	14	4	N04	14	4	Nd	2.50464	uM
N05	14	5	N05	14	5	Nd	1.58991	uM
N06	14	6	N06	14	6	Nd	1.00187	uM
N07	14	7	N07	14	7	Nd	0.631616	uM
N08	14	8	N08	14	8	Nd	0.392038	uM
N09	14	9	N09	14	9	Nd	0.261359	uM
N10	14	10	N10	14	10	Nd	0.15246	uM
N11	14	11	N11	14	11	Nd	0.1089	uM
N12	14	12	N12	14	12			uM
N13	14	13	N13	14	13	Tb	9.97819	uM
N14	14	14	N14	14	14	Tb	6.3158	uM
N15	14	15	N15	14	15	Tb	3.98558	uM
N16	14	16	N16	14	16	Tb	2.50464	uM
N17	14	17	N17	14	17	Tb	1.58991	uM
N18	14	18	N18	14	18	Tb	1.00187	uM
N19	14	19	N19	14	19	Tb	0.631616	uM
N20	14	20	N20	14	20	Tb	0.392038	uM
N21	14	21	N21	14	21	Tb	0.261359	uM
N22	14	22	N22	14	22	Tb	0.15246	uM
N23	14	23	N23	14	23	Tb	0.1089	uM
N24	14	24	N24	14	24			uM
O01	15	1	O01	15	1	Nd	9.97819	uM
O02	15	2	O02	15	2	Nd	6.3158	uM
O03	15	3	O03	15	3	Nd	3.98558	uM
O04	15	4	O04	15	4	Nd	2.50464	uM
O05	15	5	O05	15	5	Nd	1.58991	uM
O06	15	6	O06	15	6	Nd	1.00187	uM
O07	15	7	O07	15	7	Nd	0.631616	uM
O08	15	8	O08	15	8	Nd	0.392038	uM
O09	15	9	O09	15	9	Nd	0.261359	uM
O10	15	10	O10	15	10	Nd	0.15246	uM
O11	15	11	O11	15	11	Nd	0.1089	uM
O12	15	12	O12	15	12			uM
O13	15	13	O13	15	13	Tb	9.97819	uM
O14	15	14	O14	15	14	Tb	6.3158	uM
O15	15	15	O15	15	15	Tb	3.98558	uM
O16	15	16	O16	15	16	Tb	2.50464	uM
O17	15	17	O17	15	17	Tb	1.58991	uM
O18	15	18	O18	15	18	Tb	1.00187	uM
O19	15	19	O19	15	19	Tb	0.631616	uM
O20	15	20	O20	15	20	Tb	0.392038	uM
O21	15	21	O21	15	21	Tb	0.261359	uM
O22	15	22	O22	15	22	Tb	0.15246	uM
O23	15	23	O23	15	23	Tb	0.1089	uM
O24	15	24	O24	15	24			uM
