## Supplemental Information 2 for "LanTERN: a fluorescent sensor that specifically binds lanthanides": 2023-07-31.xlsx

### Sheet: R040
Software Version	3.10.06
Experiment File Path:	E:\2023-07-31.xpt
Protocol File Path:
Plate Number	Plate 1
Date	2023-07-31
Time	11:58:01
Reader Type:	Synergy H1
Reader Serial Number:	1405301
Reading Type	Reader
Procedure Details
Plate Type	Greiner 384 F bottom
Eject plate on completion
Read	Fluorescence Endpoint
	A1..O24
	Filter Set 1
	Excitation: 485, Emission: 515
	Optics: Top, Gain: 100
	Light Source: Xenon Flash, Lamp Energy: High
	Read Speed: Normal, Delay: 100 msec, Measurements/Data Point: 10
	Read Height: 9.5 mm
Results
Actual Temperature:	25.2
		1	2	3	4	5	6	7	8	9	10	11	12	13	14	15	16	17	18	19	20	21	22	23	24
	A	1014	977	827	693	544	305	208	214	176	180	172	171	773	336	497	322	352	210	236	171	183	184	157	155	485515
	B	1005	1148	704	697	344	234	221	190	182	152	168	169	815	574	505	339	280	288	215	202	164	177	174	158	485515
	C	916	1122	851	609	396	229	205	191	143	157	138	151	680	634	461	363	287	234	201	208	161	175	141	145	485515
	D	1244	512	218	297	212	162	144	150	139	157	123	160	498	276	322	215	222	194	175	149	161	167	159	162	485515
	E	1307	447	324	282	178	151	146	150	159	161	150	161	469	416	279	252	229	173	163	167	164	179	160	152	485515
	F	1221	693	677	284	185	148	136	141	135	147	158	164	406	271	363	276	221	188	154	157	152	149	148	151	485515
	G	1010	496	364	233	189	151	143	161	151	159	139	172	384	325	313	258	220	173	179	159	158	145	145	148	485515
	H	1149	514	479	225	231	140	167	157	159	152	169	176	489	336	311	220	287	263	217	180	166	178	179	148	485515
	I	995	570	442	262	357	156	136	133	123	148	155	154	418	287	237	208	185	191	156	173	144	164	145	154	485515
	J	930	445	492	385	321	245	188	143	157	158	155	157	356	211	236	164	190	148	166	141	150	161	139	151	485515
	K	870	826	597	416	294	214	182	171	156	147	149	147	324	311	232	191	184	169	173	152	154	148	151	156	485515
	L	878	969	624	516	268	213	237	155	145	160	146	152	342	308	249	224	168	175	153	163	132	166	138	151	485515
	M	980	831	718	451	310	231	198	164	164	169	157	167	298	243	206	254	192	192	185	149	177	157	166	145	485515
	N	931	981	752	534	412	206	182	177	160	152	166	153	387	278	239	223	205	207	193	176	168	166	151	160	485515
	O	919	1079	873	536	396	213	193	172	167	125	139	149	338	266	247	217	197	191	174	182	168	142	146	174	485515
	P																									485515

### Sheet: R041
Software Version	3.10.06
Experiment File Path:	E:\2023-07-31.xpt
Protocol File Path:
Plate Number	Plate 2
Date	2023-07-31
Time	12:02:39
Reader Type:	Synergy H1
Reader Serial Number:	1405301
Reading Type	Reader
Procedure Details
Plate Type	Greiner 384 F bottom
Eject plate on completion
Read	Fluorescence Endpoint
	A1..O24
	Filter Set 1
	Excitation: 485, Emission: 515
	Optics: Top, Gain: 100
	Light Source: Xenon Flash, Lamp Energy: High
	Read Speed: Normal, Delay: 100 msec, Measurements/Data Point: 10
	Read Height: 9.5 mm
Results
Actual Temperature:	25.2
		1	2	3	4	5	6	7	8	9	10	11	12	13	14	15	16	17	18	19	20	21	22	23	24
	A	3658	3714	3867	3566	1554	839	513	452	422	344	352	336	3801	4745	4312	2705	1599	658	543	440	451	381	373	385	485515
	B	3416	3786	3837	2419	1671	865	538	451	399	391	374	377	4080	4598	3001	1424	1031	664	576	488	425	414	416	360	485515
	C	2984	3621	3439	2769	2473	1258	552	506	347	352	320	359	3451	4312	2328	2267	1104	1020	485	558	388	392	327	360	485515
	D	3756	1695	2319	396	338	296	325	314	377	359	363	342	2973	1687	1124	869	605	517	442	355	389	381	379	351	485515
	E	3829	2438	2468	715	336	326	336	347	377	368	347	354	3547	1422	1163	840	657	499	385	369	372	394	384	384	485515
	F	3707	3444	2588	618	338	292	293	294	309	389	351	360	2534	1724	928	747	617	553	371	384	317	359	346	368	485515
	G	3863	2660	2172	801	417	372	254	330	355	328	371	399	4182	3673	2238	1145	705	486	490	333	353	338	371	343	485515
	H	3974	1936	1781	715	438	330	293	381	354	399	398	386	4619	5005	2396	987	726	566	507	397	415	387	370	366	485515
	I	3510	2776	1698	619	362	350	302	356	308	361	342	374	4175	4846	2619	963	594	531	366	385	377	378	328	370	485515
	J	3444	3559	3131	1648	1160	882	516	501	407	365	391	388	3189	1414	538	405	368	313	363	368	373	384	375	344	485515
	K	3258	3445	3821	2037	1258	756	573	426	427	402	379	373	3342	1411	508	366	384	369	354	343	384	334	382	365	485515
	L	3207	3929	3698	2655	1300	795	594	463	403	401	384	414	3977	1346	451	392	384	367	344	355	341	357	374	382	485515
	M	3248	4134	3226	3315	1832	1017	586	484	417	368	342	385	4288	3571	2115	977	746	588	479	408	403	402	369	354	485515
	N	3262	3927	4239	3272	1397	1094	696	567	451	441	399	374	4384	3977	2994	1641	719	572	506	467	432	401	392	400	485515
	O	3252	3736	3556	2998	2582	1152	787	536	443	412	400	387	4254	4775	3859	1928	703	552	448	433	396	410	365	384	485515
	P																									485515

### Sheet: R039
Software Version	3.10.06
Experiment File Path:	E:\2023-07-31.xpt
Protocol File Path:
Plate Number	Plate 3
Date	2023-07-31
Time	12:07:33
Reader Type:	Synergy H1
Reader Serial Number:	1405301
Reading Type	Reader
Procedure Details
Plate Type	Greiner 384 F bottom
Eject plate on completion
Read	Fluorescence Endpoint
	A1..O24
	Filter Set 1
	Excitation: 485, Emission: 515
	Optics: Top, Gain: 100
	Light Source: Xenon Flash, Lamp Energy: High
	Read Speed: Normal, Delay: 100 msec, Measurements/Data Point: 10
	Read Height: 9.5 mm
Results
Actual Temperature:	25.1
		1	2	3	4	5	6	7	8	9	10	11	12	13	14	15	16	17	18	19	20	21	22	23	24
	A	1950	2190	2267	2454	2116	1293	578	600	382	276	224	223	2090	2394	2107	1681	999	768	494	291	252	234	223	202	485515
	B	1929	2246	2506	2523	2032	1369	606	337	356	241	227	214	2112	2429	2265	1291	742	1076	471	283	248	230	222	202	485515
	C	1600	2039	2001	2391	1951	1578	636	410	285	273	193	218	1826	2354	1538	1297	736	608	445	309	271	262	210	196	485515
	D	2226	2051	1554	675	212	221	212	184	191	207	216	202	1615	967	691	420	382	336	279	250	240	195	214	206	485515
	E	2314	2403	1830	675	376	227	204	195	187	243	199	230	1981	997	746	679	355	317	258	218	229	223	214	212	485515
	F	2050	2351	2033	1117	879	230	198	191	158	219	184	212	1604	1129	644	519	390	332	239	221	202	213	194	198	485515
	G	2172	2275	1589	918	443	323	203	201	187	213	204	207	2294	2403	1660	1115	624	292	284	227	213	220	210	202	485515
	H	1995	2289	1607	877	618	280	237	212	210	220	222	237	2233	2480	1801	920	576	444	236	242	229	218	223	207	485515
	I	1865	2270	1488	1154	733	284	205	194	172	221	209	220	1987	2395	2138	944	475	335	212	219	202	217	190	190	485515
	J	1854	1967	2290	1571	1091	780	418	388	237	269	227	244	2801	1227	557	337	219	195	187	226	202	209	198	197	485515
	K	1741	2218	2087	1550	1158	757	396	296	251	254	226	238	2783	1831	1094	432	241	226	194	215	214	184	199	213	485515
	L	1757	2016	2112	2187	1351	734	407	285	285	249	235	206	2580	1600	1525	489	289	202	210	186	211	184	202	192	485515
	M	1770	2127	2191	1369	1705	927	418	349	295	287	243	204	2194	2349	1611	853	577	301	331	224	226	198	220	203	485515
	N	1645	2092	2261	2172	1455	847	417	292	284	242	226	219	2358	2430	1414	889	486	338	325	270	248	242	216	223	485515
	O	1504	1968	1988	2098	1406	1009	627	391	253	232	214	216	2161	2496	1718	943	544	394	313	280	222	236	214	202	485515
	P																									485515
