## Supplemental Information 2 for "LanTERN: a fluorescent sensor that specifically binds lanthanides": 2023-08-02-plates-1.xlsx

### Sheet: R040
Software Version	3.10.06
Experiment File Path:	E:\2023-08-02.xpt
Protocol File Path:
Plate Number	Plate 1
Date	2023-08-02
Time	15:24:56
Reader Type:	Synergy H1
Reader Serial Number:	1405301
Reading Type	Reader
Procedure Details
Plate Type	Greiner 384 F bottom
Eject plate on completion
Read	Fluorescence Endpoint
	Full Plate
	Filter Set 1
	Excitation: 485, Emission: 515
	Optics: Top, Gain: 100
	Light Source: Xenon Flash, Lamp Energy: High
	Read Speed: Normal, Delay: 100 msec, Measurements/Data Point: 10
	Read Height: 9.5 mm
Results
Actual Temperature:	24.8
		1	2	3	4	5	6	7	8	9	10	11	12	13	14	15	16	17	18	19	20	21	22	23	24
	A	654	433	412	533	770	1025	1109	1408	1356	1515	1448	1228	470	478	405	325	235	235	185	177	171	168	174	166	485515
	B	658	437	428	506	640	993	1273	1436	1570	1525	1103	1198	1440	623	327	288	278	238	181	204	178	175	155	154	485515
	C	680	392	530	543	736	670	1248	1205	1504	1324	1505	1219	1354	968	545	462	305	267	237	155	164	162	163	151	485515
	D	619	723	1215	1335	1466	819	1421	1658	1281	360	940	532	381	180	192	179	173	173	150	170	149	139	137	134	485515
	E	743	935	1180	1331	1457	1287	1604	1609	1735	1212	1023	577	395	239	197	169	160	148	143	149	139	143	144	156	485515
	F	948	783	1180	1175	1373	1050	1612	1512	1617	1416	830	1027	772	254	216	291	160	152	166	133	162	143	177	139	485515
	G	548	582	701	1059	897	1344	996	1024	945	1007	693	571	339	288	223	156	161	157	143	147	152	143	150	173	485515
	H	482	679	927	1154	907	1460	929	1686	755	818	788	521	375	267	219	201	190	160	153	154	167	170	157	156	485515
	I	439	720	923	1156	1194	1445	1480	1536	1364	865	772	541	489	212	179	159	156	167	150	165	142	167	148	149	485515
	J	587	460	517	573	769	707	1014	1295	1052	1156	792	857	481	457	338	302	232	189	204	190	175	189	148	165	485515
	K	609	484	447	520	597	711	1023	918	1016	899	598	585	387	320	347	276	295	221	195	183	186	176	161	152	485515
	L	620	422	434	688	503	575	976	995	852	647	557	499	392	319	290	269	214	209	188	178	162	152	172	148	485515
	M	456	358	411	436	380	381	709	611	790	413	348	308	311	343	210	233	181	210	172	175	163	164	157	156	485515
	N	490	372	435	434	359	345	379	371	574	476	343	359	362	320	294	298	229	213	205	200	158	162	155	168	485515
	O	507	363	467	438	376	317	367	269	313	235	280	244	243	221	220	190	194	201	182	177	174	158	164	153	485515
	P	147	132	134	144	149	152	143	162	151	167	157	160	164	179	171	157	157	175	165	175	160	147	154	163	485515

### Sheet: R027
Software Version	3.10.06
Experiment File Path:	E:\2023-08-02.xpt
Protocol File Path:
Plate Number	Plate 2
Date	2023-08-02
Time	15:32:54
Reader Type:	Synergy H1
Reader Serial Number:	1405301
Reading Type	Reader
Procedure Details
Plate Type	Greiner 384 F bottom
Eject plate on completion
Read	Fluorescence Endpoint
	Full Plate
	Filter Set 1
	Excitation: 485, Emission: 515
	Optics: Top, Gain: 100
	Light Source: Xenon Flash, Lamp Energy: High
	Read Speed: Normal, Delay: 100 msec, Measurements/Data Point: 10
	Read Height: 9.5 mm
Results
Actual Temperature:	24.8
		1	2	3	4	5	6	7	8	9	10	11	12	13	14	15	16	17	18	19	20	21	22	23	24
	A	5157	5495	5628	6919	7784	7341	8254	9070	8945	8844	8785	8504	9081	9273	6511	2955	3055	1969	1061	934	721	675	717	685	485515
	B	5107	5626	6228	7193	7618	7508	8748	9351	8991	9240	9094	8840	9649	9607	3559	2475	1738	1877	1317	842	746	670	731	685	485515
	C	4929	4866	5873	6136	7435	7360	8771	7862	9039	8577	8598	8254	9410	8983	4619	5572	3979	2502	1412	798	732	658	736	635	485515
	D	2098	2453	2908	4185	5464	6245	7899	8571	8211	8969	5545	2120	1371	879	640	582	607	679	622	660	654	605	646	609	485515
	E	2424	2489	3126	4020	5351	6090	7682	7833	8898	8603	5758	2374	1990	711	671	687	614	697	637	625	632	693	687	698	485515
	F	2170	2492	2722	3876	4508	6455	6981	7807	7128	8258	7142	5833	3170	1285	666	566	558	676	545	618	566	635	630	671	485515
	G	3040	3339	3602	4461	5147	6699	6706	7708	7221	8492	6900	8329	4088	2071	1050	763	692	659	622	635	633	641	601	623	485515
	H	2819	3198	3790	4559	5493	6868	6337	7121	8013	8669	8302	7596	4379	1684	1190	859	790	695	714	708	685	669	676	620	485515
	I	2875	2951	3642	4020	5142	6220	7845	7024	7567	7925	8235	6786	3682	1050	1017	661	692	653	689	615	648	627	657	626	485515
	J	3504	3392	3584	3249	4027	4114	5026	6247	6962	7221	8308	5694	4942	3569	3735	2778	1709	1348	1180	931	835	725	697	658	485515
	K	3179	3496	3236	3300	3457	3756	4988	5653	7893	8425	8204	8276	5764	4658	3152	2890	2144	1239	1036	966	827	810	697	705	485515
	L	3280	3207	3257	3375	3514	3688	4678	5657	6888	8289	8260	7512	7179	4495	3173	2187	1639	1411	1087	870	870	779	702	663	485515
	M	3278	3533	3306	3934	4265	4903	6135	7393	8587	7257	8030	5581	5291	3066	3793	2464	2138	1727	1150	956	858	839	723	760	485515
	N	3144	3359	3560	4126	4979	5301	6232	6786	8383	8533	8602	8580	7131	4304	2185	3454	2138	1426	1309	1047	956	843	734	705	485515
	O	3259	3400	3332	3663	4436	5277	5980	7343	7661	8229	7799	8520	7751	4809	2761	2648	1959	1358	1228	956	894	801	737	742	485515
	P	633	553	581	606	669	668	676	685	616	666	670	680	685	645	680	687	691	715	748	637	697	697	646	682	485515

### Sheet: R041
Software Version	3.10.06
Experiment File Path:	E:\2023-08-02.xpt
Protocol File Path:
Plate Number	Plate 3
Date	2023-08-02
Time	15:38:00
Reader Type:	Synergy H1
Reader Serial Number:	1405301
Reading Type	Reader
Procedure Details
Plate Type	Greiner 384 F bottom
Eject plate on completion
Read	Fluorescence Endpoint
	Full Plate
	Filter Set 1
	Excitation: 485, Emission: 515
	Optics: Top, Gain: 100
	Light Source: Xenon Flash, Lamp Energy: High
	Read Speed: Normal, Delay: 100 msec, Measurements/Data Point: 10
	Read Height: 9.5 mm
Results
Actual Temperature:	24.7
		1	2	3	4	5	6	7	8	9	10	11	12	13	14	15	16	17	18	19	20	21	22	23	24
	A	2721	2906	2967	3378	3940	3741	4291	4315	4717	4904	5132	4754	4515	3335	1379	1273	640	429	435	409	384	347	348	346	485515
	B	2668	2977	2670	3798	3368	3832	3862	4356	4444	5205	5054	4942	3076	3358	1115	850	589	433	405	440	362	361	354	332	485515
	C	2698	2903	3110	3849	3631	3883	3973	4694	4819	4346	5005	4152	3126	3485	1626	1181	590	519	413	365	380	324	341	338	485515
	D	1841	1899	2568	3085	3813	3981	5031	4535	4890	4227	719	378	493	357	377	338	362	353	368	378	355	348	350	342	485515
	E	1787	1908	2382	3347	3555	3919	4621	4974	4979	4655	2004	767	455	379	327	356	319	387	326	342	334	395	323	390	485515
	F	2054	2075	2685	3086	3572	3861	4825	4473	4755	4783	2858	1318	532	372	347	333	345	337	361	350	365	334	345	347	485515
	G	1997	2059	2366	2987	3859	3951	4051	4656	4108	3431	2705	1265	694	472	417	392	391	342	384	366	341	358	372	337	485515
	H	1932	2257	2169	3575	3550	4093	3903	4818	3297	4670	1930	1216	704	532	396	408	370	350	356	395	354	388	371	346	485515
	I	1947	2005	2239	3000	3370	3872	4006	4028	4121	2301	2694	1230	701	396	387	361	335	400	304	313	362	333	351	320	485515
	J	2271	2175	1991	1992	2371	3075	3416	4432	4783	4753	4967	3313	2447	1255	913	649	543	458	464	421	426	405	363	356	485515
	K	2237	1997	1968	2219	2233	3415	3631	4157	4560	4994	3478	2413	2075	1423	920	891	716	539	417	449	405	406	353	380	485515
	L	2468	2139	2094	2097	2297	3289	4147	4483	4404	3820	2983	1528	1529	987	1011	825	541	499	457	377	428	370	379	344	485515
	M	2087	1954	2106	2366	2848	3239	3599	4340	4561	3128	2094	1852	2168	1065	982	737	516	570	448	474	423	389	373	385	485515
	N	1954	2030	2049	2706	2876	3764	3724	4463	4385	3602	2247	1401	1125	916	687	837	623	561	474	481	417	429	367	394	485515
	O	1861	1960	1966	2347	2876	3523	3709	4180	4428	1970	1947	1222	1391	788	665	581	538	459	452	364	386	355	364	339	485515
	P	349	315	328	352	355	356	373	377	373	398	367	401	359	390	407	382	403	406	409	394	382	393	393	364	485515
