## Supplemental Information 2 for "LanTERN: a fluorescent sensor that specifically binds lanthanides": 2023-08-02-plates-2.xlsx

### Sheet: R040
Software Version	3.10.06
Experiment File Path:	E:\2023-08-02.xpt
Protocol File Path:
Plate Number	Plate 4
Date	2023-08-02
Time	15:42:54
Reader Type:	Synergy H1
Reader Serial Number:	1405301
Reading Type	Reader
Procedure Details
Plate Type	Greiner 384 F bottom
Eject plate on completion
Read	Fluorescence Endpoint
	Full Plate
	Filter Set 1
	Excitation: 485, Emission: 515
	Optics: Top, Gain: 100
	Light Source: Xenon Flash, Lamp Energy: High
	Read Speed: Normal, Delay: 100 msec, Measurements/Data Point: 10
	Read Height: 9.5 mm
Results
Actual Temperature:	24.7
		1	2	3	4	5	6	7	8	9	10	11	12	13	14	15	16	17	18	19	20	21	22	23	24
	A	741	430	386	389	573	848	1108	1295	1417	1586	1172	869	701	449	263	227	212	192	176	152	162	151	155	144	485515
	B	647	402	371	371	401	810	1093	1210	1408	1324	1193	762	526	388	236	233	208	191	212	163	158	170	152	169	485515
	C	678	360	322	341	447	803	780	1290	1706	1002	904	651	543	384	313	303	229	184	162	178	171	146	154	149	485515
	D	368	417	776	977	1235	1092	1290	1125	845	483	534	219	297	222	198	150	184	151	167	163	166	139	160	147	485515
	E	373	443	741	958	1076	1073	1422	1392	899	799	342	320	369	254	220	181	175	178	169	153	160	159	168	138	485515
	F	375	429	747	1063	1061	804	937	777	969	777	520	436	309	256	218	111	162	169	176	149	140	153	158	140	485515
	G	698	433	460	486	819	1073	907	1259	1436	1607	1614	1334	929	934	472	390	202	184	188	155	154	167	163	151	485515
	H	662	471	424	584	895	888	1284	1370	1245	1730	1563	1381	1525	1020	437	310	233	200	168	179	159	157	160	154	485515
	I	691	459	424	164	1001	461	1167	687	1549	1482	1208	437	820	196	364	168	183	198	167	138	174	149	148	128	485515
	J	895	1108	1249	1273	1409	1650	1692	1745	1651	1502	952	742	252	234	237	160	177	148	149	182	160	161	158	161	485515
	K	878	1130	1191	1330	1482	1440	1598	1631	1390	1530	782	639	232	202	226	147	157	159	161	172	161	149	156	139	485515
	L	870	1084	1184	1457	1967	918	1574	1641	1647	632	736	234	219	98	213	114	166	142	149	143	141	156	150	118	485515
	M	502	429	438	645	741	1028	1171	1224	1147	841	543	341	526	343	315	240	217	171	160	153	159	168	164	146	485515
	N	557	424	482	748	788	971	867	895	863	775	527	335	337	311	227	279	194	195	164	181	143	178	137	155	485515
	O	614	381	391	568	722	884	823	471	508	495	240	249	220	200	208	167	174	186	175	161	151	151	163	147	485515
	P	119	122	218	87	189	97	150	147	153	153	150	135	176	99	191	137	186	164	158	156	165	159	159	133	485515

### Sheet: R027
Software Version	3.10.06
Experiment File Path:	E:\2023-08-02.xpt
Protocol File Path:
Plate Number	Plate 5
Date	2023-08-02
Time	15:47:43
Reader Type:	Synergy H1
Reader Serial Number:	1405301
Reading Type	Reader
Procedure Details
Plate Type	Greiner 384 F bottom
Eject plate on completion
Read	Fluorescence Endpoint
	Full Plate
	Filter Set 1
	Excitation: 485, Emission: 515
	Optics: Top, Gain: 100
	Light Source: Xenon Flash, Lamp Energy: High
	Read Speed: Normal, Delay: 100 msec, Measurements/Data Point: 10
	Read Height: 9.5 mm
Results
Actual Temperature:	24.7
		1	2	3	4	5	6	7	8	9	10	11	12	13	14	15	16	17	18	19	20	21	22	23	24
	A	4207	4303	4651	5123	5790	6335	7074	8548	8842	8746	9410	8675	9673	9163	6345	4136	2554	1612	1384	890	797	749	678	654	485515
	B	4049	3952	4614	5124	5966	5883	7019	7004	8749	8438	8888	8583	9621	9102	5386	2494	4061	1726	1331	986	866	669	699	637	485515
	C	3983	3806	4216	5198	5624	6285	7874	7519	7669	8614	7730	8845	7486	8954	5744	4624	2782	2038	1127	922	863	712	608	667	485515
	D	3201	3228	3526	4866	6111	6864	8486	8618	8728	9009	7055	5440	2880	1702	1831	1085	962	841	702	641	714	679	608	638	485515
	E	3333	3359	4375	4237	5842	6241	8700	7375	9266	8771	6735	5105	3475	2220	1535	1327	948	772	779	655	641	651	660	623	485515
	F	3435	3518	3619	4722	5383	5956	8152	7334	7853	8566	6750	5194	3200	2615	1448	1228	870	844	702	694	628	640	701	639	485515
	G	2983	2765	3311	2967	3771	4460	4637	5801	6784	8243	7645	9067	9224	8900	4810	2613	1575	923	739	717	626	649	647	651	485515
	H	2799	2770	3159	3236	3988	3584	4604	4512	7122	7778	8948	8221	9514	8773	4581	3020	1683	899	888	694	694	655	687	602	485515
	I	2910	3020	2868	3404	3892	4626	5597	6050	7026	7848	7859	8894	8551	7379	3459	3225	1322	826	702	623	643	643	632	628	485515
	J	2445	3279	4339	5218	6726	7106	8007	8399	7563	5705	3384	826	617	659	674	681	684	614	693	620	673	627	642	652	485515
	K	2595	2902	4439	5309	7185	6211	7983	7374	8816	6417	2293	1406	649	635	673	626	690	665	663	657	687	637	659	628	485515
	L	2454	3109	3934	5086	6058	7065	8417	7419	7953	3834	1004	580	604	589	654	589	651	652	718	605	711	621	636	598	485515
	M	3178	3246	3134	3263	3813	4402	5489	5449	7117	8094	7767	8055	7640	4791	2957	1873	1215	923	764	706	713	674	661	635	485515
	N	3097	3351	3215	3672	3876	4664	4891	5438	7078	8365	7852	9068	7999	5426	2711	1777	1238	904	846	782	681	751	659	711	485515
	O	3056	3130	3100	3344	3937	4048	4863	6303	7419	8073	7468	8347	8103	5823	2929	1823	1288	1015	865	718	700	662	650	650	485515
	P	579	589	593	609	642	627	649	647	663	667	656	672	682	675	695	713	735	684	688	707	700	655	662	636	485515

### Sheet: R041
Software Version	3.10.06
Experiment File Path:	E:\2023-08-02.xpt
Protocol File Path:
Plate Number	Plate 6
Date	2023-08-02
Time	15:52:32
Reader Type:	Synergy H1
Reader Serial Number:	1405301
Reading Type	Reader
Procedure Details
Plate Type	Greiner 384 F bottom
Eject plate on completion
Read	Fluorescence Endpoint
	Full Plate
	Filter Set 1
	Excitation: 485, Emission: 515
	Optics: Top, Gain: 100
	Light Source: Xenon Flash, Lamp Energy: High
	Read Speed: Normal, Delay: 100 msec, Measurements/Data Point: 10
	Read Height: 9.5 mm
Results
Actual Temperature:	24.8
		1	2	3	4	5	6	7	8	9	10	11	12	13	14	15	16	17	18	19	20	21	22	23	24
	A	2519	2168	2491	3091	3235	3506	3650	4266	4095	4760	4679	4747	3798	2125	1596	1010	525	543	430	418	372	387	327	336	485515
	B	2568	2494	2643	3136	3472	3620	4016	4221	4676	4976	4841	5009	3039	2121	1722	737	696	591	454	437	398	389	390	348	485515
	C	2312	2425	2414	2466	3216	3088	3784	3793	4505	4184	4664	4141	3077	2042	2551	1093	674	507	464	390	382	342	362	341	485515
	D	2000	2089	2527	3036	3710	3870	4070	4246	3491	2872	1250	740	641	514	503	479	400	387	390	394	355	356	328	340	485515
	E	2168	2137	2713	3248	3695	3967	4671	4779	5014	3110	1131	814	939	916	546	494	394	400	352	360	338	354	359	352	485515
	F	2172	1946	2620	2855	3580	3268	4387	4201	3997	3901	2320	1514	978	651	548	452	406	357	426	344	329	321	340	313	485515
	G	2255	2221	1840	2119	2139	3075	3132	4096	3895	4275	3981	5206	3573	2213	1032	815	457	407	352	390	324	356	323	377	485515
	H	2441	2379	2155	2225	2250	2845	3806	3967	4107	4499	4948	5082	4319	1937	1277	726	469	446	403	376	367	350	349	360	485515
	I	2398	2117	2071	2098	2180	2850	3959	3832	4210	4454	4862	4711	4060	436	421	468	458	401	406	337	366	336	337	328	485515
	J	2178	2801	3371	3587	3933	3055	3755	4351	3072	3236	1861	1025	353	339	396	405	319	343	320	372	321	356	354	330	485515
	K	2171	2835	3748	3659	3888	4178	4742	4900	3611	2727	907	678	440	396	360	382	350	375	351	373	381	336	363	335	485515
	L	1970	2682	3153	3804	4044	4103	4801	4852	4275	3111	1617	554	431	380	376	379	360	379	403	368	331	366	328	336	485515
	M	2169	2111	1997	2112	2299	3143	3595	3967	4154	4445	2162	2480	1411	1053	803	562	463	431	365	387	360	362	331	356	485515
	N	2315	2116	2031	2151	2594	3191	3595	4005	4776	2881	3302	2538	1481	869	618	619	447	423	432	400	398	376	357	356	485515
	O	2246	2124	2085	1973	2509	2784	3617	4088	4197	4059	4159	2638	1528	1088	663	510	454	387	415	399	402	355	371	332	485515
	P	308	348	351	337	369	358	346	398	348	374	379	403	374	389	384	408	376	384	382	397	378	368	358	380	485515
