## Supplemental Information 2 for "LanTERN: a fluorescent sensor that specifically binds lanthanides": 8-7-conc-plateset-1.xlsx

### Sheet: Sheet1
Dispensed well	Dispensed row	Dispensed col	Non-random well	Non-random row	Non-random col	Well contents	Single fluid concentration	Units
A01	1	1	A01	1	1	La	99.6912	uM
A02	1	2	A02	1	2	La	72.0197	uM
A03	1	3	A03	1	3	La	52.0864	uM
A04	1	4	A04	1	4	La	36.5767	uM
A05	1	5	A05	1	5	La	26.604	uM
A06	1	6	A06	1	6	La	18.846	uM
A07	1	7	A07	1	7	La	13.3037	uM
A08	1	8	A08	1	8	La	9.9782	uM
A09	1	9	A09	1	9	La	7.09977	uM
A10	1	10	A10	1	10	La	5.11804	uM
A11	1	11	A11	1	11	La	3.68068	uM
A12	1	12	A12	1	12	La	2.63531	uM
A13	1	13	A13	1	13	La	1.89482	uM
A14	1	14	A14	1	14	La	1.37212	uM
A15	1	15	A15	1	15	La	0.98009	uM
A16	1	16	A16	1	16	La	0.696955	uM
A17	1	17	A17	1	17	La	0.500937	uM
A18	1	18	A18	1	18	La	0.370259	uM
A19	1	19	A19	1	19	La	0.261359	uM
A20	1	20	A20	1	20	La	0.19602	uM
A21	1	21	A21	1	21	La	0.13068	uM
A22	1	22	A22	1	22	La	0.0871199	uM
A23	1	23	A23	1	23	La	0.06534	uM
A24	1	24	A24	1	24	La	0.04356	uM
B01	2	1	B01	2	1	La	99.6912	uM
B02	2	2	B02	2	2	La	72.0197	uM
B03	2	3	B03	2	3	La	52.0864	uM
B04	2	4	B04	2	4	La	36.5767	uM
B05	2	5	B05	2	5	La	26.604	uM
B06	2	6	B06	2	6	La	18.846	uM
B07	2	7	B07	2	7	La	13.3037	uM
B08	2	8	B08	2	8	La	9.9782	uM
B09	2	9	B09	2	9	La	7.09977	uM
B10	2	10	B10	2	10	La	5.11804	uM
B11	2	11	B11	2	11	La	3.68068	uM
B12	2	12	B12	2	12	La	2.63531	uM
B13	2	13	B13	2	13	La	1.89482	uM
B14	2	14	B14	2	14	La	1.37212	uM
B15	2	15	B15	2	15	La	0.98009	uM
B16	2	16	B16	2	16	La	0.696955	uM
B17	2	17	B17	2	17	La	0.500937	uM
B18	2	18	B18	2	18	La	0.370259	uM
B19	2	19	B19	2	19	La	0.261359	uM
B20	2	20	B20	2	20	La	0.19602	uM
B21	2	21	B21	2	21	La	0.13068	uM
B22	2	22	B22	2	22	La	0.0871199	uM
B23	2	23	B23	2	23	La	0.06534	uM
B24	2	24	B24	2	24	La	0.04356	uM
C01	3	1	C01	3	1	La	99.6912	uM
C02	3	2	C02	3	2	La	72.0197	uM
C03	3	3	C03	3	3	La	52.0864	uM
C04	3	4	C04	3	4	La	36.5767	uM
C05	3	5	C05	3	5	La	26.604	uM
C06	3	6	C06	3	6	La	18.846	uM
C07	3	7	C07	3	7	La	13.3037	uM
C08	3	8	C08	3	8	La	9.9782	uM
C09	3	9	C09	3	9	La	7.09977	uM
C10	3	10	C10	3	10	La	5.11804	uM
C11	3	11	C11	3	11	La	3.68068	uM
C12	3	12	C12	3	12	La	2.63531	uM
C13	3	13	C13	3	13	La	1.89482	uM
C14	3	14	C14	3	14	La	1.37212	uM
C15	3	15	C15	3	15	La	0.98009	uM
C16	3	16	C16	3	16	La	0.696955	uM
C17	3	17	C17	3	17	La	0.500937	uM
C18	3	18	C18	3	18	La	0.370259	uM
C19	3	19	C19	3	19	La	0.261359	uM
C20	3	20	C20	3	20	La	0.19602	uM
C21	3	21	C21	3	21	La	0.13068	uM
C22	3	22	C22	3	22	La	0.0871199	uM
C23	3	23	C23	3	23	La	0.06534	uM
C24	3	24	C24	3	24	La	0.04356	uM
D01	4	1	D01	4	1	Yb	99.6912	uM
D02	4	2	D02	4	2	Yb	72.0197	uM
D03	4	3	D03	4	3	Yb	52.0864	uM
D04	4	4	D04	4	4	Yb	36.5767	uM
D05	4	5	D05	4	5	Yb	26.604	uM
D06	4	6	D06	4	6	Yb	18.846	uM
D07	4	7	D07	4	7	Yb	13.3037	uM
D08	4	8	D08	4	8	Yb	9.9782	uM
D09	4	9	D09	4	9	Yb	7.09977	uM
D10	4	10	D10	4	10	Yb	5.11804	uM
D11	4	11	D11	4	11	Yb	3.68068	uM
D12	4	12	D12	4	12	Yb	2.63531	uM
D13	4	13	D13	4	13	Yb	1.89482	uM
D14	4	14	D14	4	14	Yb	1.37212	uM
D15	4	15	D15	4	15	Yb	0.98009	uM
D16	4	16	D16	4	16	Yb	0.696955	uM
D17	4	17	D17	4	17	Yb	0.500937	uM
D18	4	18	D18	4	18	Yb	0.370259	uM
D19	4	19	D19	4	19	Yb	0.261359	uM
D20	4	20	D20	4	20	Yb	0.19602	uM
D21	4	21	D21	4	21	Yb	0.13068	uM
D22	4	22	D22	4	22	Yb	0.0871199	uM
D23	4	23	D23	4	23	Yb	0.06534	uM
D24	4	24	D24	4	24	Yb	0.04356	uM
E01	5	1	E01	5	1	Yb	99.6912	uM
E02	5	2	E02	5	2	Yb	72.0197	uM
E03	5	3	E03	5	3	Yb	52.0864	uM
E04	5	4	E04	5	4	Yb	36.5767	uM
E05	5	5	E05	5	5	Yb	26.604	uM
E06	5	6	E06	5	6	Yb	18.846	uM
E07	5	7	E07	5	7	Yb	13.3037	uM
E08	5	8	E08	5	8	Yb	9.9782	uM
E09	5	9	E09	5	9	Yb	7.09977	uM
E10	5	10	E10	5	10	Yb	5.11804	uM
E11	5	11	E11	5	11	Yb	3.68068	uM
E12	5	12	E12	5	12	Yb	2.63531	uM
E13	5	13	E13	5	13	Yb	1.89482	uM
E14	5	14	E14	5	14	Yb	1.37212	uM
E15	5	15	E15	5	15	Yb	0.98009	uM
E16	5	16	E16	5	16	Yb	0.696955	uM
E17	5	17	E17	5	17	Yb	0.500937	uM
E18	5	18	E18	5	18	Yb	0.370259	uM
E19	5	19	E19	5	19	Yb	0.261359	uM
E20	5	20	E20	5	20	Yb	0.19602	uM
E21	5	21	E21	5	21	Yb	0.13068	uM
E22	5	22	E22	5	22	Yb	0.0871199	uM
E23	5	23	E23	5	23	Yb	0.06534	uM
E24	5	24	E24	5	24	Yb	0.04356	uM
F01	6	1	F01	6	1	Yb	99.6912	uM
F02	6	2	F02	6	2	Yb	72.0197	uM
F03	6	3	F03	6	3	Yb	52.0864	uM
F04	6	4	F04	6	4	Yb	36.5767	uM
F05	6	5	F05	6	5	Yb	26.604	uM
F06	6	6	F06	6	6	Yb	18.846	uM
F07	6	7	F07	6	7	Yb	13.3037	uM
F08	6	8	F08	6	8	Yb	9.9782	uM
F09	6	9	F09	6	9	Yb	7.09977	uM
F10	6	10	F10	6	10	Yb	5.11804	uM
F11	6	11	F11	6	11	Yb	3.68068	uM
F12	6	12	F12	6	12	Yb	2.63531	uM
F13	6	13	F13	6	13	Yb	1.89482	uM
F14	6	14	F14	6	14	Yb	1.37212	uM
F15	6	15	F15	6	15	Yb	0.98009	uM
F16	6	16	F16	6	16	Yb	0.696955	uM
F17	6	17	F17	6	17	Yb	0.500937	uM
F18	6	18	F18	6	18	Yb	0.370259	uM
F19	6	19	F19	6	19	Yb	0.261359	uM
F20	6	20	F20	6	20	Yb	0.19602	uM
F21	6	21	F21	6	21	Yb	0.13068	uM
F22	6	22	F22	6	22	Yb	0.0871199	uM
F23	6	23	F23	6	23	Yb	0.06534	uM
F24	6	24	F24	6	24	Yb	0.04356	uM
G01	7	1	G01	7	1	Ho	99.6912	uM
G02	7	2	G02	7	2	Ho	72.0197	uM
G03	7	3	G03	7	3	Ho	52.0864	uM
G04	7	4	G04	7	4	Ho	36.5767	uM
G05	7	5	G05	7	5	Ho	26.604	uM
G06	7	6	G06	7	6	Ho	18.846	uM
G07	7	7	G07	7	7	Ho	13.3037	uM
G08	7	8	G08	7	8	Ho	9.9782	uM
G09	7	9	G09	7	9	Ho	7.09977	uM
G10	7	10	G10	7	10	Ho	5.11804	uM
G11	7	11	G11	7	11	Ho	3.68068	uM
G12	7	12	G12	7	12	Ho	2.63531	uM
G13	7	13	G13	7	13	Ho	1.89482	uM
G14	7	14	G14	7	14	Ho	1.37212	uM
G15	7	15	G15	7	15	Ho	0.98009	uM
G16	7	16	G16	7	16	Ho	0.696955	uM
G17	7	17	G17	7	17	Ho	0.500937	uM
G18	7	18	G18	7	18	Ho	0.370259	uM
G19	7	19	G19	7	19	Ho	0.261359	uM
G20	7	20	G20	7	20	Ho	0.19602	uM
G21	7	21	G21	7	21	Ho	0.13068	uM
G22	7	22	G22	7	22	Ho	0.0871199	uM
G23	7	23	G23	7	23	Ho	0.06534	uM
G24	7	24	G24	7	24	Ho	0.04356	uM
H01	8	1	H01	8	1	Ho	99.6912	uM
H02	8	2	H02	8	2	Ho	72.0197	uM
H03	8	3	H03	8	3	Ho	52.0864	uM
H04	8	4	H04	8	4	Ho	36.5767	uM
H05	8	5	H05	8	5	Ho	26.604	uM
H06	8	6	H06	8	6	Ho	18.846	uM
H07	8	7	H07	8	7	Ho	13.3037	uM
H08	8	8	H08	8	8	Ho	9.9782	uM
H09	8	9	H09	8	9	Ho	7.09977	uM
H10	8	10	H10	8	10	Ho	5.11804	uM
H11	8	11	H11	8	11	Ho	3.68068	uM
H12	8	12	H12	8	12	Ho	2.63531	uM
H13	8	13	H13	8	13	Ho	1.89482	uM
H14	8	14	H14	8	14	Ho	1.37212	uM
H15	8	15	H15	8	15	Ho	0.98009	uM
H16	8	16	H16	8	16	Ho	0.696955	uM
H17	8	17	H17	8	17	Ho	0.500937	uM
H18	8	18	H18	8	18	Ho	0.370259	uM
H19	8	19	H19	8	19	Ho	0.261359	uM
H20	8	20	H20	8	20	Ho	0.19602	uM
H21	8	21	H21	8	21	Ho	0.13068	uM
H22	8	22	H22	8	22	Ho	0.0871199	uM
H23	8	23	H23	8	23	Ho	0.06534	uM
H24	8	24	H24	8	24	Ho	0.04356	uM
I01	9	1	I01	9	1	Ho	99.6912	uM
I02	9	2	I02	9	2	Ho	72.0197	uM
I03	9	3	I03	9	3	Ho	52.0864	uM
I04	9	4	I04	9	4	Ho	36.5767	uM
I05	9	5	I05	9	5	Ho	26.604	uM
I06	9	6	I06	9	6	Ho	18.846	uM
I07	9	7	I07	9	7	Ho	13.3037	uM
I08	9	8	I08	9	8	Ho	9.9782	uM
I09	9	9	I09	9	9	Ho	7.09977	uM
I10	9	10	I10	9	10	Ho	5.11804	uM
I11	9	11	I11	9	11	Ho	3.68068	uM
I12	9	12	I12	9	12	Ho	2.63531	uM
I13	9	13	I13	9	13	Ho	1.89482	uM
I14	9	14	I14	9	14	Ho	1.37212	uM
I15	9	15	I15	9	15	Ho	0.98009	uM
I16	9	16	I16	9	16	Ho	0.696955	uM
I17	9	17	I17	9	17	Ho	0.500937	uM
I18	9	18	I18	9	18	Ho	0.370259	uM
I19	9	19	I19	9	19	Ho	0.261359	uM
I20	9	20	I20	9	20	Ho	0.19602	uM
I21	9	21	I21	9	21	Ho	0.13068	uM
I22	9	22	I22	9	22	Ho	0.0871199	uM
I23	9	23	I23	9	23	Ho	0.06534	uM
I24	9	24	I24	9	24	Ho	0.04356	uM
J01	10	1	J01	10	1	Eu	99.6912	uM
J02	10	2	J02	10	2	Eu	72.0197	uM
J03	10	3	J03	10	3	Eu	52.0864	uM
J04	10	4	J04	10	4	Eu	36.5767	uM
J05	10	5	J05	10	5	Eu	26.604	uM
J06	10	6	J06	10	6	Eu	18.846	uM
J07	10	7	J07	10	7	Eu	13.3037	uM
J08	10	8	J08	10	8	Eu	9.9782	uM
J09	10	9	J09	10	9	Eu	7.09977	uM
J10	10	10	J10	10	10	Eu	5.11804	uM
J11	10	11	J11	10	11	Eu	3.68068	uM
J12	10	12	J12	10	12	Eu	2.63531	uM
J13	10	13	J13	10	13	Eu	1.89482	uM
J14	10	14	J14	10	14	Eu	1.37212	uM
J15	10	15	J15	10	15	Eu	0.98009	uM
J16	10	16	J16	10	16	Eu	0.696955	uM
J17	10	17	J17	10	17	Eu	0.500937	uM
J18	10	18	J18	10	18	Eu	0.370259	uM
J19	10	19	J19	10	19	Eu	0.261359	uM
J20	10	20	J20	10	20	Eu	0.19602	uM
J21	10	21	J21	10	21	Eu	0.13068	uM
J22	10	22	J22	10	22	Eu	0.0871199	uM
J23	10	23	J23	10	23	Eu	0.06534	uM
J24	10	24	J24	10	24	Eu	0.04356	uM
K01	11	1	K01	11	1	Eu	99.6912	uM
K02	11	2	K02	11	2	Eu	72.0197	uM
K03	11	3	K03	11	3	Eu	52.0864	uM
K04	11	4	K04	11	4	Eu	36.5767	uM
K05	11	5	K05	11	5	Eu	26.604	uM
K06	11	6	K06	11	6	Eu	18.846	uM
K07	11	7	K07	11	7	Eu	13.3037	uM
K08	11	8	K08	11	8	Eu	9.9782	uM
K09	11	9	K09	11	9	Eu	7.09977	uM
K10	11	10	K10	11	10	Eu	5.11804	uM
K11	11	11	K11	11	11	Eu	3.68068	uM
K12	11	12	K12	11	12	Eu	2.63531	uM
K13	11	13	K13	11	13	Eu	1.89482	uM
K14	11	14	K14	11	14	Eu	1.37212	uM
K15	11	15	K15	11	15	Eu	0.98009	uM
K16	11	16	K16	11	16	Eu	0.696955	uM
K17	11	17	K17	11	17	Eu	0.500937	uM
K18	11	18	K18	11	18	Eu	0.370259	uM
K19	11	19	K19	11	19	Eu	0.261359	uM
K20	11	20	K20	11	20	Eu	0.19602	uM
K21	11	21	K21	11	21	Eu	0.13068	uM
K22	11	22	K22	11	22	Eu	0.0871199	uM
K23	11	23	K23	11	23	Eu	0.06534	uM
K24	11	24	K24	11	24	Eu	0.04356	uM
L01	12	1	L01	12	1	Eu	99.6912	uM
L02	12	2	L02	12	2	Eu	72.0197	uM
L03	12	3	L03	12	3	Eu	52.0864	uM
L04	12	4	L04	12	4	Eu	36.5767	uM
L05	12	5	L05	12	5	Eu	26.604	uM
L06	12	6	L06	12	6	Eu	18.846	uM
L07	12	7	L07	12	7	Eu	13.3037	uM
L08	12	8	L08	12	8	Eu	9.9782	uM
L09	12	9	L09	12	9	Eu	7.09977	uM
L10	12	10	L10	12	10	Eu	5.11804	uM
L11	12	11	L11	12	11	Eu	3.68068	uM
L12	12	12	L12	12	12	Eu	2.63531	uM
L13	12	13	L13	12	13	Eu	1.89482	uM
L14	12	14	L14	12	14	Eu	1.37212	uM
L15	12	15	L15	12	15	Eu	0.98009	uM
L16	12	16	L16	12	16	Eu	0.696955	uM
L17	12	17	L17	12	17	Eu	0.500937	uM
L18	12	18	L18	12	18	Eu	0.370259	uM
L19	12	19	L19	12	19	Eu	0.261359	uM
L20	12	20	L20	12	20	Eu	0.19602	uM
L21	12	21	L21	12	21	Eu	0.13068	uM
L22	12	22	L22	12	22	Eu	0.0871199	uM
L23	12	23	L23	12	23	Eu	0.06534	uM
L24	12	24	L24	12	24	Eu	0.04356	uM
M01	13	1	M01	13	1	Nd	99.6912	uM
M02	13	2	M02	13	2	Nd	72.0197	uM
M03	13	3	M03	13	3	Nd	52.0864	uM
M04	13	4	M04	13	4	Nd	36.5767	uM
M05	13	5	M05	13	5	Nd	26.604	uM
M06	13	6	M06	13	6	Nd	18.846	uM
M07	13	7	M07	13	7	Nd	13.3037	uM
M08	13	8	M08	13	8	Nd	9.9782	uM
M09	13	9	M09	13	9	Nd	7.09977	uM
M10	13	10	M10	13	10	Nd	5.11804	uM
M11	13	11	M11	13	11	Nd	3.68068	uM
M12	13	12	M12	13	12	Nd	2.63531	uM
M13	13	13	M13	13	13	Nd	1.89482	uM
M14	13	14	M14	13	14	Nd	1.37212	uM
M15	13	15	M15	13	15	Nd	0.98009	uM
M16	13	16	M16	13	16	Nd	0.696955	uM
M17	13	17	M17	13	17	Nd	0.500937	uM
M18	13	18	M18	13	18	Nd	0.370259	uM
M19	13	19	M19	13	19	Nd	0.261359	uM
M20	13	20	M20	13	20	Nd	0.19602	uM
M21	13	21	M21	13	21	Nd	0.13068	uM
M22	13	22	M22	13	22	Nd	0.0871199	uM
M23	13	23	M23	13	23	Nd	0.06534	uM
M24	13	24	M24	13	24	Nd	0.04356	uM
N01	14	1	N01	14	1	Nd	99.6912	uM
N02	14	2	N02	14	2	Nd	72.0197	uM
N03	14	3	N03	14	3	Nd	52.0864	uM
N04	14	4	N04	14	4	Nd	36.5767	uM
N05	14	5	N05	14	5	Nd	26.604	uM
N06	14	6	N06	14	6	Nd	18.846	uM
N07	14	7	N07	14	7	Nd	13.3037	uM
N08	14	8	N08	14	8	Nd	9.9782	uM
N09	14	9	N09	14	9	Nd	7.09977	uM
N10	14	10	N10	14	10	Nd	5.11804	uM
N11	14	11	N11	14	11	Nd	3.68068	uM
N12	14	12	N12	14	12	Nd	2.63531	uM
N13	14	13	N13	14	13	Nd	1.89482	uM
N14	14	14	N14	14	14	Nd	1.37212	uM
N15	14	15	N15	14	15	Nd	0.98009	uM
N16	14	16	N16	14	16	Nd	0.696955	uM
N17	14	17	N17	14	17	Nd	0.500937	uM
N18	14	18	N18	14	18	Nd	0.370259	uM
N19	14	19	N19	14	19	Nd	0.261359	uM
N20	14	20	N20	14	20	Nd	0.19602	uM
N21	14	21	N21	14	21	Nd	0.13068	uM
N22	14	22	N22	14	22	Nd	0.0871199	uM
N23	14	23	N23	14	23	Nd	0.06534	uM
N24	14	24	N24	14	24	Nd	0.04356	uM
O01	15	1	O01	15	1	Nd	99.6912	uM
O02	15	2	O02	15	2	Nd	72.0197	uM
O03	15	3	O03	15	3	Nd	52.0864	uM
O04	15	4	O04	15	4	Nd	36.5767	uM
O05	15	5	O05	15	5	Nd	26.604	uM
O06	15	6	O06	15	6	Nd	18.846	uM
O07	15	7	O07	15	7	Nd	13.3037	uM
O08	15	8	O08	15	8	Nd	9.9782	uM
O09	15	9	O09	15	9	Nd	7.09977	uM
O10	15	10	O10	15	10	Nd	5.11804	uM
O11	15	11	O11	15	11	Nd	3.68068	uM
O12	15	12	O12	15	12	Nd	2.63531	uM
O13	15	13	O13	15	13	Nd	1.89482	uM
O14	15	14	O14	15	14	Nd	1.37212	uM
O15	15	15	O15	15	15	Nd	0.98009	uM
O16	15	16	O16	15	16	Nd	0.696955	uM
O17	15	17	O17	15	17	Nd	0.500937	uM
O18	15	18	O18	15	18	Nd	0.370259	uM
O19	15	19	O19	15	19	Nd	0.261359	uM
O20	15	20	O20	15	20	Nd	0.19602	uM
O21	15	21	O21	15	21	Nd	0.13068	uM
O22	15	22	O22	15	22	Nd	0.0871199	uM
O23	15	23	O23	15	23	Nd	0.06534	uM
O24	15	24	O24	15	24	Nd	0.04356	uM
P01	16	1	P01	16	1			uM
P02	16	2	P02	16	2			uM
P03	16	3	P03	16	3			uM
P04	16	4	P04	16	4			uM
P05	16	5	P05	16	5			uM
P06	16	6	P06	16	6			uM
P07	16	7	P07	16	7			uM
P08	16	8	P08	16	8			uM
P09	16	9	P09	16	9			uM
P10	16	10	P10	16	10
P11	16	11	P11	16	11
P12	16	12	P12	16	12
P13	16	13	P13	16	13
P14	16	14	P14	16	14
P15	16	15	P15	16	15
P16	16	16	P16	16	16
P17	16	17	P17	16	17
P18	16	18	P18	16	18
P19	16	19	P19	16	19
P20	16	20	P20	16	20
P21	16	21	P21	16	21
P22	16	22	P22	16	22
P23	16	23	P23	16	23
P24	16	24	P24	16	24
