## Supplemental Information 2 for "LanTERN: a fluorescent sensor that specifically binds lanthanides": 2023-08-07-plate1.xlsx

### Sheet: R039
Software Version	3.10.06
Experiment File Path:	E:\2023-08-07-emj.xpt
Protocol File Path:
Plate Number	Plate 1
Date	2023-08-07
Time	15:25:56
Reader Type:	Synergy H1
Reader Serial Number:	1405301
Reading Type	Reader
Procedure Details
Plate Type	Greiner 384 F bottom
Eject plate on completion
Read	Fluorescence Endpoint
	Full Plate
	Filter Set 1
	Excitation: 485, Emission: 515
	Optics: Top, Gain: 0
	Light Source: Xenon Flash, Lamp Energy: High
	Read Speed: Normal, Delay: 100 msec, Measurements/Data Point: 10
	Read Height: 9.5 mm
Results
Actual Temperature:	25.7
		1	2	3	4	5	6	7	8	9	10	11	12	13	14	15	16	17	18	19	20	21	22	23	24
	A	1300	1258	1121	1124	1152	1423	1777	1956	2142	2324	2436	2435	2422	1681	1434	1029	523	443	294	245	236	197	207	188	485515
	B	1225	1172	1140	1147	1092	1322	1683	1886	2121	2342	2351	2497	1886	1302	1207	922	366	459	319	244	209	205	201	194	485515
	C	1200	1176	989	1073	1033	1373	1758	2014	2134	2061	2200	2406	1955	1202	1350	865	754	381	286	218	215	204	201	180	485515
	D	1127	952	1078	1535	1920	1964	2243	2200	2415	2374	1098	1069	453	414	238	185	179	190	181	194	175	195	188	193	485515
	E	1144	1107	1021	1625	1677	1929	2030	2208	2317	2283	1706	907	533	365	288	202	170	216	192	188	161	240	187	212	485515
	F	1185	959	1199	1408	1731	1791	2103	2078	2288	1414	1682	773	571	349	272	165	179	169	207	178	199	178	198	185	485515
	G	1056	978	879	1337	1553	1646	1847	2121	2059	1666	1352	861	643	435	294	262	217	189	188	202	178	213	189	210	485515
	H	998	1001	860	1382	1619	1773	1877	2144	2099	1995	1793	981	539	421	283	256	209	192	187	200	192	217	208	206	485515
	I	926	922	924	1245	1432	1796	1973	2094	1774	1424	982	560	395	368	272	244	254	204	191	199	187	208	204	200	485515
	J	1311	1222	1157	985	877	1223	1448	1812	1919	2275	2188	1369	960	928	605	425	338	294	230	259	221	216	210	215	485515
	K	1367	1193	1202	980	894	1195	1512	1591	2103	1589	2060	1331	1234	657	651	456	413	300	252	258	243	201	227	202	485515
	L	1261	1180	1149	910	903	1188	1530	1915	2019	1305	1896	1422	1017	805	622	495	397	262	269	261	239	219	218	214	485515
	M	1029	1015	915	844	819	1278	1408	1737	1828	1786	1335	1032	1209	795	571	488	441	321	344	279	217	236	228	212	485515
	N	1016	1044	942	898	836	1225	1342	1755	1276	1101	739	660	729	630	589	461	384	375	302	350	276	261	229	216	485515
	O	861	765	867	773	828	1059	1391	1600	1032	804	743	538	462	414	350	284	289	257	245	234	205	202	198	180	485515
	P	160	155	163	176	190	170	174	196	191	203	204	195	194	193	197	190	215	214	189	215	204	206	206	200	485515
