## Supplemental Information 2 for "LanTERN: a fluorescent sensor that specifically binds lanthanides": 2023-08-07-plate2.xlsx

### Sheet: R039
Software Version	3.10.06
Experiment File Path:	E:\2023-08-07-emj.xpt
Protocol File Path:
Plate Number	Plate 2
Date	2023-08-07
Time	15:31:50
Reader Type:	Synergy H1
Reader Serial Number:	1405301
Reading Type	Reader
Procedure Details
Plate Type	Greiner 384 F bottom
Eject plate on completion
Read	Fluorescence Endpoint
	Full Plate
	Filter Set 1
	Excitation: 485, Emission: 515
	Optics: Top, Gain: 0
	Light Source: Xenon Flash, Lamp Energy: High
	Read Speed: Normal, Delay: 100 msec, Measurements/Data Point: 10
	Read Height: 9.5 mm
Results
Actual Temperature:	25.7
		1	2	3	4	5	6	7	8	9	10	11	12	13	14	15	16	17	18	19	20	21	22	23	24
	A	1671	1384	1306	1185	1105	1322	1902	2029	2298	2487	2594	2521	1950	998	839	634	390	348	265	266	253	223	195	208	485515
	B	1595	1423	1324	1208	1198	1263	1866	1912	2338	2553	2553	2608	1414	979	706	673	402	366	304	263	234	218	217	213	485515
	C	1461	1189	1250	1032	1444	1457	1599	1735	2135	2026	2332	2263	2231	1411	1232	828	530	319	269	217	225	196	211	180	485515
	D	1183	874	1080	1490	1923	1807	2315	1535	2248	964	1103	795	487	399	340	260	280	236	182	231	212	213	184	195	485515
	E	1098	997	1067	1309	1683	1950	2348	2318	2442	1469	1164	678	574	442	368	308	293	234	245	213	211	223	213	206	485515
	F	1160	834	990	1282	1615	1568	2302	1882	2278	1797	1338	882	572	448	324	280	262	220	222	193	201	194	213	175	485515
	G	1557	1274	1286	1025	1015	1156	1765	1546	1748	2238	2498	2173	2182	1126	755	482	331	267	226	230	186	217	192	198	485515
	H	1556	1557	1364	1290	907	1395	1905	1991	2280	2635	2770	2586	1274	1348	726	432	342	326	264	225	231	239	216	177	485515
	I	1378	1313	1234	1133	1059	1084	1635	1435	2225	2300	2465	2103	1952	1166	626	521	263	247	237	195	218	194	212	191	485515
	J	1056	1420	1550	1930	2163	2377	2271	2719	2200	2598	1707	465	367	238	198	227	210	189	187	203	222	191	196	196	485515
	K	1099	1348	1603	1825	1978	2188	2390	2438	2553	2205	1354	1055	405	230	221	205	203	201	192	229	211	205	212	181	485515
	L	1052	1352	1424	1936	1911	2209	2405	2470	2456	1469	949	427	260	240	238	214	190	208	208	201	189	192	186	201	485515
	M	1474	1327	1243	982	1178	1427	1680	1518	2045	1204	794	589	713	477	446	366	355	278	266	233	218	197	226	185	485515
	N	1473	1300	1205	1216	1487	1707	1908	2023	1187	1138	888	787	521	474	459	385	296	264	264	242	207	231	207	209	485515
	O	1361	1401	1131	1172	1150	1743	1740	2187	1670	1380	1247	768	474	439	390	342	294	287	241	256	222	223	211	207	485515
	P	206	199	204	189	215	203	227	207	197	232	231	224	229	209	198	222	235	222	248	220	215	211	206	213	485515
